# Bioengineering multifunctional extracellular vesicles for targeted delivery of biologics to T cells

**DOI:** 10.1101/2022.05.14.491879

**Authors:** Devin M. Stranford, Lacy M. Simons, Katherine E. Berman, Luyi Cheng, Julius B. Lucks, Judd F. Hultquist, Joshua N. Leonard

## Abstract

Genetically modifying T cells can enable applications ranging from cancer immunotherapy to HIV treatment, yet delivery of T cell-targeted therapeutics remains challenging. Extracellular vesicles (EVs) are nanoscale particles secreted by all cells that naturally encapsulate and transfer proteins and nucleic acids, making them an attractive and clinically-relevant platform for engineering biocompatible delivery vehicles. We report a suite of technologies for genetically engineering cells to produce multifunctional EV vehicles—without employing chemical modifications that complicate biomanufacturing. We display high affinity targeting domains on the EV surface to achieve specific, efficient binding to T cells, identify a protein tag to confer active cargo loading into EVs, and display fusogenic glycoproteins to increase EV uptake and fusion with recipient cells. We demonstrate integration of these technologies by delivering Cas9-sgRNA complexes to edit primary human T cells. These approaches could enable targeting vesicles to a range of cells for the efficient delivery of cargo.
