## Supplementary material for "Bioengineering multifunctional extracellular vesicles for targeted delivery of biologics to T cells": Source Data: Fig 2b, d-h.xlsx

### Sheet: 2b
Treatment	No treatment	Non-targeted MV	Non-targeted exo	Helical linker MV	Helical linker exo	40 GS linker MV	40 GS linker exo	IgG4 hinge linker MV	IgG4 hinge linker exo
Raw mean fluorescence intensity (MFI)	16.6	555	95.1	1870	683	1627	343	913	215
	16	532	93.9	1939	597	2067	569	809	212
	16.3	464	119	1677	392	1042	643	708	163
Average MFI	16.3	517	102.667	1828.67	557.333	1578.67	518.333	810	196.667
SEM	0.173205	27.3191	8.17401	78.4056	86.314	296.877	90.2318	59.1805	16.8556
Average MFI (background subtracted)		500.7	86.3667	1812.37	541.033	1562.37	502.033	793.7	180.367
SEM (propagated)		27.3197	8.17585	78.4058	86.3142	296.877	90.232	59.1808	16.8565
Raw MFI data points (background subtracted)		538.7	78.8	1853.7	666.7	1610.7	326.7	896.7	198.7
		515.7	77.6	1922.7	580.7	2050.7	552.7	792.7	195.7
		447.7	102.7	1660.7	375.7	1025.7	626.7	691.7	146.7
Student's two-tailed t-test comparisons (from background subtracted MFI points)
Test 1		x		x
Test 2		x				x
Test 3		x						x
Test 4			x		x
Test 5			x				x
Test 6			x						x
p value rank index	Test index	p value	(i/m)*Q	p<(i/m)*Q?		i: rank index
1	1	9.38121e-05	0.00833333	TRUE		m: total number of tests
2	4	0.00632246	0.0166667	TRUE		Q: alpha = 0.05
3	6	0.0073964	0.025	TRUE
4	5	0.0101231	0.0333333	TRUE
5	3	0.0108631	0.0416667	TRUE
6	2	0.0235635	0.05	TRUE

### Sheet: 2d
Treatment	No treatment	Non-targeted MV	Non-targeted exo	Targeted MV	Targeted exo	No treatment + trypsin	Non-targeted MV + trypsin	Non-targeted exo + trypsin	Targeted MV + trypsin	Targeted exo + trypsin
Raw mean fluorescence intensity (MFI)	40.6	99.4	67	714	217	39.1	46.3	44.1	113	54.1
	40.6	135	63.7	886	201	38.8	46.7	45	121	60.5
	40.4	157	65.6	774	207	39.6	47.8	43.2	101	50.9
Average MFI	40.5333	130.467	65.4333	791.333	208.333	39.1667	46.9333	44.1	111.667	55.1667
SEM	0.0666667	16.7815	0.956266	50.4028	4.66667	0.233333	0.448454	0.519615	5.81187	2.82213
Average MFI (background subtracted)		89.9333	24.9	750.8	167.8		7.76667	4.93333	72.5	16
SEM (propagated)		16.7816	0.958587	50.4029	4.66714		0.505525	0.5696	5.81655	2.83176
Raw MFI data points (background subtracted)		58.8667	26.4667	673.467	176.467		7.13333	4.93333	73.8333	14.9333
		94.4667	23.1667	845.467	160.467		7.53333	5.83333	81.8333	21.3333
		116.467	25.0667	733.467	166.467		8.63333	4.03333	61.8333	11.7333
Student's two-tailed t-test comparisons (from background subtracted MFI points)
Test 1							x		x
Test 2								x		x
p value rank index	Test index	p value	(i/m)*Q	p<(i/m)*Q?		i: rank index
1	1	0.000374057	0.025	TRUE		m: total number of tests
2	2	0.0182006	0.05	TRUE		Q: alpha = 0.05

### Sheet: 2e
Treatment	No treatment	Non-targeted MV	Non-targeted exo	Targeted MV	Targeted exo	No treatment + antibody	Non-targeted MV + blocking	Non-targeted exo + blocking	Targeted MV + blocking	Targeted exo + blocking
Raw mean fluorescence intensity (MFI)	46.9	77	48.7	139	67.6	44.4	61.4	47.9	68.4	50
	45.4	67	48.5	156	53.4	44.9	62.3	48.6	63.7	48
	46.4	63.8	46.2	150	57.4	46.1	61.7	48.3	67.2	48.6
Average MFI	46.2333	69.2667	47.8	148.333	59.4667	45.1333	61.8	48.2667	66.4333	48.8667
SEM	0.440959	3.97548	0.802081	4.97773	4.22742	0.504425	0.264575	0.202759	1.40989	0.592546
Average MFI (background subtracted)		23.0333	1.56667	102.1	13.2333		16.6667	3.13333	21.3	3.73333
SEM (propagated)		3.99986	0.915302	4.99722	4.25036		0.5696	0.54365	1.49741	0.778175
Raw MFI data points (background subtracted)		30.7667	2.46667	92.7667	21.3667		16.2667	2.76667	23.2667	4.86667
		20.7667	2.26667	109.767	7.16667		17.1667	3.46667	18.5667	2.86667
		17.5667	-0.0333333	103.767	11.1667		16.5667	3.16667	22.0667	3.46667
Student's two-tailed t-test comparisons (from background subtracted MFI points)
Test 1							x		x
Test 2								x		x
p value rank index	Test index	p value	(i/m)*Q	p<(i/m)*Q?		i: rank index
1	1	0.0319774	0.025	FALSE		m: total number of tests
2	2	0.392294	0.05	FALSE		Q: alpha = 0.05

### Sheet: 2f
Treatment	No treatment	Non-targeted MV	Non-targeted exo	Original scFv MV	Original scFv exo	Optimized scFv MV	Optimized scFv exo
Raw mean fluorescence intensity (MFI)	29.5	47.1	44.9	838	492	5935	853
	27.4	38.9	40.2	1072	431	4929	836
	27.6	43.2	43.9	670	405	4240	566
Average MFI	28.1667	43.0667	43	860	442.667	5034.67	751.667
SEM	0.669162	2.36807	1.42945	116.568	25.7833	492.148	92.963
Average MFI (background subtracted)		14.9	14.8333	831.833	414.5	5006.5	723.5
SEM (propagated)		2.4608	1.57833	116.569	25.792	492.149	92.9654
Raw MFI data points (background subtracted)		18.9333	16.7333	809.833	463.833	5906.83	824.833
		10.7333	12.0333	1043.83	402.833	4900.83	807.833
		15.0333	15.7333	641.833	376.833	4211.83	537.833
Student's two-tailed t-test comparisons (from background subtracted MFI points)
Test 1				x		x
Test 2					x		x
p value rank index	Test index	p value	(i/m)*Q	p<(i/m)*Q?		i: rank index
1	1	0.00117521	0.025	TRUE		m: total number of tests
2	2	0.032807	0.05	TRUE		Q: alpha = 0.05

### Sheet: 2g
Treatment	No treatment	Non-targeted MV	Non-targeted exo	Targeted MV	Targeted exo
Raw mean fluorescence intensity (MFI)	24	119	35.5	283	62.8
	24.1	131	36.4	417	48.7
	24.5	155	40	537	51.2
Average MFI	24.2	135	37.3	412.333	54.2333
SEM	0.152753	10.583	1.37477	73.3606	4.34371
Average MFI (background subtracted)		110.8	13.1	388.133	30.0333
SEM (propagated)		10.5841	1.38323	73.3608	4.34639
Raw MFI data points (background subtracted)		94.8	11.3	258.8	38.6
		106.8	12.2	392.8	24.5
		130.8	15.8	512.8	27
Student's two-tailed t-test comparisons (from background subtracted MFI points)
Test 1		x		x
Test 2			x		x
p value rank index	Test index	p value	(i/m)*Q	p<(i/m)*Q?		i: rank index
1	1	0.0200917	0.025	TRUE		m: total number of tests
2	2	0.0205344	0.05	TRUE		Q: alpha = 0.05

### Sheet: 2h
Treatment	No treatment	Non-targeted MV	Non-targeted exo	Targeted MV	Targeted exo	No treatment + trypsin	Non-targeted MV + trypsin	Non-targeted exo + trypsin	Targeted MV + trypsin	Targeted exo + trypsin
Raw mean fluorescence intensity (MFI)	27.5	256	55.8	800	82.6	27.5	163	44.6	287	44.2
	26.7	275	52.8	569	76.9	28.1	141	47.3	287	40.6
	27.2	232	51.4	920	77.4	28	188	41.1	346	43.8
Average MFI	27.1333	254.333	53.3333	763	78.9667	27.8667	164	44.3333	306.667	42.8667
SEM	0.233333	12.441	1.29786	103	1.82239	0.185592	13.5769	1.79475	19.6667	1.1392
Average MFI (background subtracted)		227.2	26.2	735.867	51.8333		136.133	16.4667	278.8	15
SEM (propagated)		12.4432	1.31867	103	1.83727		13.5782	1.80432	19.6675	1.15422
Raw MFI data points (background subtracted)		228.867	28.6667	772.867	55.4667		135.133	16.7333	259.133	16.3333
		247.867	25.6667	541.867	49.7667		113.133	19.4333	259.133	12.7333
		204.867	24.2667	892.867	50.2667		160.133	13.2333	318.133	15.9333
Student's two-tailed t-test comparisons (from background subtracted MFI points)
Test 1							x		x
Test 2								x		x
p value rank index	Test index	p value	(i/m)*Q	p<(i/m)*Q?		i: rank index
1	1	0.0039549	0.025	TRUE		m: total number of tests
2	2	0.52817	0.05	FALSE		Q: alpha = 0.05
