## Supplementary material for "Bioengineering multifunctional extracellular vesicles for targeted delivery of biologics to T cells": Source Data: Fig 3c.xlsx

### Sheet: 3c
Treatment	No treatment	EYFP MV	EYFP exo	EYFP-ABI MV	EYFP-ABI exo	scFv + EYFP MV	scFv + EYFP exo	scFv + EYFP-ABI MV	scFv + EYFP-ABI exo	scFv-PYL + EYFP-ABI EtOH MV	scFv-PYL + EYFP-ABI EtOH exo	scFv-PYL + EYFP-ABI ABA MV	scFv-PYL + EYFP-ABI ABA exo
Raw mean fluorescence intensity (MFI)	150	622	365	4813	7959	598	466	10591	11476	9381	8611	9660	9063
	144	622	366	4773	8270	575	428	10245	10850	9330	8534	9320	9028
	138	506	373	4812	7585	390	444	10073	11106	8972	8868	8913	9233
Average MFI	144	583.333	368	4799.33	7938	521	446	10303	11144	9227.67	8671	9297.67	9108
SEM	3.4641	38.6667	2.51661	13.1698	198.021	65.8357	11.0151	152.32	181.707	128.678	100.977	215.929	63.3114
Average MFI (background subtracted)		439.333	224	4655.33	7794	377	302	10159	11000	9083.67	8527	9153.67	8964
SEM (propagated)		38.8215	4.28174	13.6178	198.051	65.9267	11.547	152.359	181.74	128.725	101.036	215.957	63.4061
Raw MFI data points (background subtracted)		478	221	4669	7815	454	322	10447	11332	9237	8467	9516	8919
		478	222	4629	8126	431	284	10101	10706	9186	8390	9176	8884
		362	229	4668	7441	246	300	9929	10962	8828	8724	8769	9089
Student's two-tailed t-test comparisons (from background subtracted MFI points)
Test 1		x		x
Test 2						x		x
Test 3										x		x
Test 4			x		x
Test 5							x		x
Test 6											x		x
p value rank index	Test index	p value	(i/m)*Q	p<(i/m)*Q?		i: rank index
1	1	5.28395e-08	0.00833333	TRUE		m: total number of tests
2	2	4.95906e-07	0.0166667	TRUE		Q: alpha = 0.05
3	5	5.0208e-07	0.025	TRUE
4	4	2.79753e-06	0.0333333	TRUE
5	6	0.0214549	0.0416667	TRUE
6	3	0.794446	0.05	FALSE
