## Supplementary material for "Bioengineering multifunctional extracellular vesicles for targeted delivery of biologics to T cells": Source Data: Fig 4b, c, e, f.xlsx

### Sheet: 4b
Treatment	No treatment	Blank MV	Blank exo	VSV-G MV	VSV-G exo
Raw mean fluorescence intensity (MFI)	20.7	24.4	21.8	2197	1612
	15.4	23.5	21.7	2220	1634
	16	24.1	21.7	2133	1616
Average MFI	17.3667	24	21.7333	2183.33	1620.67
SEM	1.67564	0.264575	0.0333333	26.0278	6.76593
Average MFI (background subtracted)		6.63333	4.36667	2165.97	1603.3
SEM (propagated)		1.6964	1.67597	26.0816	6.97033
Raw MFI data points (background subtracted)		7.03333	4.43333	2179.63	1594.63
		6.13333	4.33333	2202.63	1616.63
		6.73333	4.33333	2115.63	1598.63
Student's two-tailed t-test comparisons (from background subtracted MFI points)
Test 1		x		x
Test 2			x		x
p value rank index	Test index	p value	(i/m)*Q	p<(i/m)*Q?		i: rank index
1	2	1.92357e-09	0.025	TRUE		m: total number of tests
2	1	1.26558e-07	0.05	TRUE		Q: alpha = 0.05

### Sheet: 4c
Treatment	No treatment	Blank MV	Blank exo	VSV-G MV	VSV-G exo
Raw mean fluorescence intensity (MFI)	21.3	112	33.5	593	326
	22	146	35.6	667	321
	20.9	183	35	672	358
Average MFI	21.4	147	34.7	644	335
SEM	0.321455	20.502	0.6245	25.5408	11.5902
Average MFI (background subtracted)		125.6	13.3	622.6	313.6
SEM (propagated)		20.5046	0.702377	25.5428	11.5947
Raw MFI data points (background subtracted)		90.6	12.1	571.6	304.6
		124.6	14.2	645.6	299.6
		161.6	13.6	650.6	336.6
Student's two-tailed t-test comparisons (from background subtracted MFI points)
Test 1		x		x
Test 2			x		x
p value rank index	Test index	p value	(i/m)*Q	p<(i/m)*Q?		i: rank index
1	2	1.32587e-05	0.025	TRUE		m: total number of tests
2	1	0.000109948	0.05	TRUE		Q: alpha = 0.05

### Sheet: 4e
Treatment	No treatment, - SLAM	Blank MV, - SLAM	Blank exo, - SLAM	H/F MV, - SLAM	H/F exo, - SLAM	No treatment, + SLAM	Blank MV, + SLAM	Blank exo, + SLAM	H/F MV, + SLAM	H/F exo, + SLAM
Raw mean fluorescence intensity (MFI)	23.5	45.8	33.7	106	92.4	23	36.9	26.4	566	432
	23.5	51.6	32.8	104	49.2	22.7	41.7	27.7	548	430
	23.3	53	31.6	128	81	25.9	48.5	29.1	590	346
Average MFI	23.4333	50.1333	32.7	112.667	74.2	23.8667	42.3667	27.7333	568	402.667
SEM	0.0666667	2.20404	0.608276	7.68838	12.9259	1.02035	3.36518	0.779601	12.1655	28.3392
Average MFI (background subtracted)		26.7	9.26667	89.2333	50.7667		18.5	3.86667	544.133	378.8
SEM (propagated)		2.20504	0.611919	7.68866	12.9261		3.51647	1.28409	12.2082	28.3576
Raw MFI data points (background subtracted)		22.3667	10.2667	82.5667	68.9667		13.0333	2.53333	542.133	408.133
		28.1667	9.36667	80.5667	25.7667		17.8333	3.83333	524.133	406.133
		29.5667	8.16667	104.567	57.5667		24.6333	5.23333	566.133	322.133
Student's two-tailed t-test comparisons (from background subtracted MFI points)
Test 1		x		x
Test 2							x		x
Test 3			x		x
Test 4								x		x
p value rank index	Test index	p value	(i/m)*Q	p<(i/m)*Q?		i: rank index
1	2	1.98754e-06	0.0125	TRUE		m: total number of tests
2	4	0.000188872	0.025	TRUE		Q: alpha = 0.05
3	1	0.00144445	0.0375	TRUE
4	3	0.0326806	0.05	TRUE

### Sheet: 4f
Treatment	No treatment	Blank MV	Blank exo	H/F MV	H/F exo
Raw mean fluorescence intensity (MFI)	10.8	91.2	25.6	469	39.4
	10.3	98.4	20.2	316	38.4
	10.4	123	19.8	534	40.3
Average MFI	10.5	104.2	21.8667	439.667	39.3667
SEM	0.152753	9.62705	1.87023	64.6177	0.548736
Average MFI (background subtracted)		93.7	11.3667	429.167	28.8667
SEM (propagated)		9.62826	1.87646	64.6179	0.5696
Raw MFI data points (background subtracted)		80.7	15.1	458.5	28.9
		87.9	9.7	305.5	27.9
		112.5	9.3	523.5	29.8
Student's two-tailed t-test comparisons (from background subtracted MFI points)
Test 1		x		x
Test 2			x		x
p value rank index	Test index	p value	(i/m)*Q	p<(i/m)*Q?		i: rank index
1	2	0.000851578	0.025	TRUE		m: total number of tests
2	1	0.00681538	0.05	TRUE		Q: alpha = 0.05
