## Supplementary material for "Bioengineering multifunctional extracellular vesicles for targeted delivery of biologics to T cells": Source Data: Supplementary Fig 4.xlsx

### Sheet: S 4
Treatment	No treatment	Trypsin MV	Trypsin exo	1 wash MV	1 wash exo	2 washes MV	2 washes exo	3 washes MV	3 washes exo	4 washes MV	4 washes exo	5 washes MV	5 washes exo
Raw mean fluorescence intensity (MFI)	11.3	12.7	17.5	146	358	52.6	56.5	38.8	26.7	34.4	22.7	34.1	20.4
	11.8	13.7	19.9	145	410	58.8	56.8	44	28.5	27	21.7	34.5	19.7
	10.9	12.7	16.8	158	321	48.3	51.6	34.3	27.5	27.6	21.7	40.9	39.9
Average MFI	11.3333	13.0333	18.0667	149.667	363	53.2333	54.9667	39.0333	27.5667	29.6667	22.0333	36.5	26.6667
SEM	0.260342	0.333333	0.938675	4.17665	25.8134	3.04759	1.68556	2.80258	0.520683	2.373	0.333333	2.20303	6.61975
Average MFI (background subtracted)		1.7	6.73333	138.333	351.667	41.9	43.6333	27.7	16.2333	18.3333	10.7	25.1667	15.3333
SEM (propagated)		0.422953	0.974109	4.18476	25.8147	3.05869	1.70555	2.81464	0.582142	2.38723	0.422953	2.21836	6.62487
Raw MFI data points (background subtracted)		1.36667	6.16667	134.667	346.667	41.2667	45.1667	27.4667	15.3667	23.0667	11.3667	22.7667	9.06667
		2.36667	8.56667	133.667	398.667	47.4667	45.4667	32.6667	17.1667	15.6667	10.3667	23.1667	8.36667
		1.36667	5.46667	146.667	309.667	36.9667	40.2667	22.9667	16.1667	16.2667	10.3667	29.5667	28.5667
