## Supplementary material for "Bioengineering multifunctional extracellular vesicles for targeted delivery of biologics to T cells": Source Data: Supplementary Fig 5a, c-h.xlsx

### Sheet: S 5a
Treatment	No treatment	Non-targeted MV	Non-targeted exo	Helical linker MV	Helical linker exo	40 GS linker MV	40 GS linker exo	IgG4 hinge linker MV	IgG4 hinge linker exo
Raw mean fluorescence intensity (MFI)	11.2	82.2	42.1	139	29.5	129	60.4	123	29.4
	11.7	93.3	50.7	121	30.8	120	34	146	33.5
	11.7	83.2	33.5	137	29	148	34.3	128	30.5
Average MFI	11.5333	86.2333	42.1	132.333	29.7667	132.333	42.9	132.333	31.1333
SEM	0.166667	3.54511	4.96521	5.696	0.536449	8.25295	8.75043	6.98411	1.2252
Average MFI (background subtracted)		74.7	30.5667	120.8	18.2333	120.8	31.3667	120.8	19.6
SEM (propagated)		3.54902	4.96801	5.69844	0.561743	8.25463	8.75202	6.9861	1.23648
Raw MFI data points (background subtracted)		70.6667	30.5667	127.467	17.9667	117.467	48.8667	111.467	17.8667
		81.7667	39.1667	109.467	19.2667	108.467	22.4667	134.467	21.9667
		71.6667	21.9667	125.467	17.4667	136.467	22.7667	116.467	18.9667

### Sheet: S 5c
Treatment	No treatment	Non-targted MV	Non-targeted exo	Targeted MV	Targeted exo
Raw mean fluorescence intensity (MFI)	17.8	205	55.4	266	93.2
	17.8	196	51.7	249	81.2
	17.9	194	48.4	260	78.9
Average MFI	17.8333	198.333	51.8333	258.333	84.4333
SEM	0.0333333	3.38296	2.02183	4.97773	4.43333
Average MFI (background subtracted)		180.5	34	240.5	66.6
SEM (propagated)		3.38313	2.0221	4.97784	4.43346
Raw MFI data points (background subtracted)		187.167	37.5667	248.167	75.3667
		178.167	33.8667	231.167	63.3667
		176.167	30.5667	242.167	61.0667

### Sheet: S 5d
Treatment	No treatment	Non-targted MV	Non-targeted exo	Targeted MV	Targeted exo
Raw mean fluorescence intensity (MFI)	16.5	225	41.6	389	37.5
	17	232	39.6	302	41.6
	17	243	39.1	341	48.8
Average MFI	16.8333	233.333	40.1	344	42.6333
SEM	0.166667	5.23874	0.763763	25.1595	3.30269
Average MFI (background subtracted)		216.5	23.2667	327.167	25.8
SEM (propagated)		5.2414	0.781736	25.16	3.3069
Raw MFI data points (background subtracted)		208.167	24.7667	372.167	20.6667
		215.167	22.7667	285.167	24.7667
		226.167	22.2667	324.167	31.9667

### Sheet: S 5e
Treatment	No treatment	Non-targeted MV	Non-targeted exo	Original scFv MV	Original scFv exo	Optimized scFv MV	Optimized scFv exo
Raw mean fluorescence intensity (MFI)	19.7	148	61.3	116	44.9	170	64.5
	20.5	136	60.7	129	41.7	232	62.6
	19.6	139	55.6	125	44.5	191	61.3
Average MFI	19.9333	141	59.2	123.333	43.7	197.667	62.8
SEM	0.2848	3.60555	1.80831	3.84419	1.00664	18.2056	0.929157
Average MFI (background subtracted)		121.067	39.2667	103.4	23.7667	177.733	42.8667
SEM (propagated)		3.61678	1.8306	3.85472	1.04616	18.2078	0.971825
Raw MFI data points (background subtracted)		128.067	41.3667	96.0667	24.9667	150.067	44.5667
		116.067	40.7667	109.067	21.7667	212.067	42.6667
		119.067	35.6667	105.067	24.5667	171.067	41.3667

### Sheet: S 5f
Treatment	No treatment	Non-targted MV	Non-targeted exo	Targeted MV	Targeted exo
Raw mean fluorescence intensity (MFI)	13.2	207	79	199	42.7
	13.6	203	71.1	188	82
	13.3	223	77	175	81.3
Average MFI	13.3667	211	75.7	187.333	68.6667
SEM	0.120185	6.1101	2.37136	6.93622	12.9849
Average MFI (background subtracted)		197.633	62.3333	173.967	55.3
SEM (propagated)		6.11128	2.3744	6.93726	12.9855
Raw MFI data points (background subtracted)		193.633	65.6333	185.633	29.3333
		189.633	57.7333	174.633	68.6333
		209.633	63.6333	161.633	67.9333

### Sheet: S 5g
Treatment	No treatment	Non-targeted MV	Non-targeted exo	PDGFR display MV	PDGFR display exo	C1C2 display MV	C1C2 display exo
Raw mean fluorescence intensity (MFI)	8.17	272	53.1	159	40.2	280	49.5
	8	273	45.3	166	40.8	291	48
	7.98	231	50.1	166	38.2	287	45.8
Average MFI	8.05	258.667	49.5	163.667	39.7333	286	47.7667
SEM	0.0602771	13.8363	2.27156	2.33333	0.785988	3.21455	1.07445
Average MFI (background subtracted)		250.617	41.45	155.617	31.6833	277.95	39.7167
SEM (propagated)		13.8365	2.27236	2.33411	0.788296	3.21512	1.07614
Raw MFI data points (background subtracted)		263.95	45.05	150.95	32.15	271.95	41.45
		264.95	37.25	157.95	32.75	282.95	39.95
		222.95	42.05	157.95	30.15	278.95	37.75

### Sheet: S 5h
Treatment	No treatment	Non-targted MV	Non-targeted exo	Targeted MV	Targeted exo
Raw mean fluorescence intensity (MFI)	13.7	418	107	357	70.7
	13.7	351	119	319	80.6
	13.6	380	103	350	77.1
Average MFI	13.6667	383	109.667	342	76.1333
SEM	0.0333333	19.3993	4.8074	11.6762	2.89847
Average MFI (background subtracted)		369.333	96	328.333	62.4667
SEM (propagated)		19.3993	4.80752	11.6762	2.89866
Raw MFI data points (background subtracted)		404.333	93.3333	343.333	57.0333
		337.333	105.333	305.333	66.9333
		366.333	89.3333	336.333	63.4333
