## Supplementary material for "Bioengineering multifunctional extracellular vesicles for targeted delivery of biologics to T cells": Source Data: Supplementary Fig 6.xlsx

### Sheet: S 6
Treatment	No treatment	Non-targeted MV	Non-targeted exo	Targeted MV	Targeted exo	Non-targeted MV + blank EV blocking	Non-targeted exo + blank EV blocking	Targeted MV + blank EV blocking	Targeted exo + blank EV blocking
Raw mean fluorescence intensity (MFI)	46	112	76.8	560	190	148	76.3	401	175
	44.5	113	72	469	210	144	86.7	607	166
	43.6	143	81.7	617	232	195	96.1	746	210
Average MFI	44.7	122.667	76.8333	548.667	210.667	162.333	86.3667	584.667	183.667
SEM	0.7	10.1708	2.8002	43.0981	12.1289	16.3741	5.7182	100.217	13.4205
Average MFI (background subtracted)		77.9667	32.1333	503.967	165.967	117.633	41.6667	539.967	138.967
SEM (propagated)		10.1948	2.88637	43.1038	12.1491	16.3891	5.76088	100.219	13.4388
Raw MFI data points (background subtracted)		67.3	32.1	515.3	145.3	103.3	31.6	356.3	130.3
		68.3	27.3	424.3	165.3	99.3	42	562.3	121.3
		98.3	37	572.3	187.3	150.3	51.4	701.3	165.3
Student's two-tailed t-test comparisons (from background subtracted MFI points)
Test 1		x				x
Test 2				x				x
Test 3			x				x
Test 4					x				x
p value rank index	Test index	p value	(i/m)*Q	p<(i/m)*Q?		i: rank index
1	1	0.108717	0.0125	FALSE		m: total number of tests
2	3	0.208665	0.025	FALSE		Q: alpha = 0.05
3	4	0.209828	0.0375	FALSE
4	2	0.75796	0.05	FALSE
