## Supplementary material for "Bioengineering multifunctional extracellular vesicles for targeted delivery of biologics to T cells": Source Data: Supplementary Fig 9d, f.xlsx

### Sheet: S 9d
Treatment	No treatment	Non-targeted MV	Non-targeted exo	PDGFR display MV	PDGFR display exo	C1C2 display MV	C1C2 display
Raw mean fluorescence intensity (MFI)	22.5	93.6	30.9	634	78	640	1067
	23	89.9	30.6	451	81.9	547	998
	22.9	74.2	31.9	427	115	507	1124
Average MFI	22.8	85.9	31.1333	504	91.6333	564.667	1063
SEM	0.152753	5.94671	0.392994	65.3682	11.7375	39.3968	36.428
Average MFI (background subtracted)		63.1	8.33333	481.2	68.8333	541.867	1040.2
SEM (propagated)		5.94867	0.421637	65.3684	11.7384	39.3971	36.4283
Raw MFI data points (background subtracted)		70.8	8.1	611.2	55.2	617.2	1044.2
		67.1	7.8	428.2	59.1	524.2	975.2
		51.4	9.1	404.2	92.2	484.2	1101.2
Student's two-tailed t-test comparisons (from background subtracted MFI points)
Test 1				x		x
Test 2					x		x
p value rank index	Test index	p value	(i/m)*Q	p<(i/m)*Q?		i: rank index
1	2	1.43112e-05	0.025	TRUE		m: total number of tests
2	1	0.471186	0.05	FALSE		Q: alpha = 0.05

### Sheet: S 9f
Treatment	No treatment	Non-targeted MV	Non-targeted exo	Targeted MV	Targeted exo	No treatment + blocking	Non-targeted MV + blocking	Non-targeted exo + blocking	Targeted MV + blocking	Targeted exo + blocking
Raw mean fluorescence intensity (MFI)	17.9	145	41.6	415	478	18.6	103	34.5	160	63.7
	18	106	40.7	420	437	18.7	139	38.5	250	287
	18.2	150	40.8	449	416	24.3	44.3	41.8	230	189
Average MFI	18.0333	133.667	41.0333	428	443.667	20.5333	95.4333	38.2667	213.333	179.9
SEM	0.0881917	13.9084	0.2848	10.5987	18.2056	1.88355	27.5981	2.11056	27.2845	64.6215
Average MFI (background subtracted)		115.633	23	409.967	425.633		74.9	17.7333	192.8	159.367
SEM (propagated)		13.9087	0.298142	10.5991	18.2058		27.6623	2.82882	27.3494	64.649
Raw MFI data points (background subtracted)		126.967	23.5667	396.967	459.967		82.4667	13.9667	139.467	43.1667
		87.9667	22.6667	401.967	418.967		118.467	17.9667	229.467	266.467
		131.967	22.7667	430.967	397.967		23.7667	21.2667	209.467	168.467
Student's two-tailed t-test comparisons (from background subtracted MFI points)
Test 1							x		x
Test 2								x		x
p value rank index	Test index	p value	(i/m)*Q	p<(i/m)*Q?		i: rank index
1	1	0.0384777	0.025	FALSE		m: total number of tests
2	2	0.0936327	0.05	FALSE		Q: alpha = 0.05
