## Supplementary material for "Bioengineering multifunctional extracellular vesicles for targeted delivery of biologics to T cells": Source Data: Supplementary Fig 10a.xlsx

### Sheet: S 10a
Treatment	Transfection control	NLS EYFP	NLS ABI-EYFP	NLS PYL-EYFP	NLS EYFP-ABI	NLS EYFP-PYL	EYFP	ABI-EYFP	PYL-EYFP	EYFP-ABI	EYFP-PYL
Raw mean fluorescence intensity (MFI)	7.35	3305	2086	1126	2769	1427	4470	3234	1243	3517	2482
	7.3	3433	2131	1097	3044	1682	4425	3311	1195	3360	2729
	7.5	3183	2543	1147	3028	1739	4715	3128	1281	3481	2516
Average MFI	7.38333	3307	2253.33	1123.33	2947	1616	4536.67	3224.33	1239.67	3452.67	2575.67
SEM	0.0600925	72.1757	145.415	14.4952	89.1198	95.9218	90.108	53.0482	24.8819	47.4845	77.2924
Average MFI (background subtracted)		3299.62	2245.95	1115.95	2939.62	1608.62	4529.28	3216.95	1232.28	3445.28	2568.28
SEM (propagated)		72.1757	145.415	14.4953	89.1198	95.9219	90.108	53.0482	24.882	47.4845	77.2924
Raw MFI data points (background subtracted)		3297.62	2078.62	1118.62	2761.62	1419.62	4462.62	3226.62	1235.62	3509.62	2474.62
		3425.62	2123.62	1089.62	3036.62	1674.62	4417.62	3303.62	1187.62	3352.62	2721.62
		3175.62	2535.62	1139.62	3020.62	1731.62	4707.62	3120.62	1273.62	3473.62	2508.62
Student's two-tailed t-test comparisons (from background subtracted MFI points)
Test 1			x	x
Test 2					x	x
Test 3			x		x
Test 4								x	x
Test 5										x	x
Test 6								x		x
Test 7		x			x
Test 8		x				x
Test 9							x			x
Test 10							x				x
p value rank index	Test index	p value	(i/m)*Q	p<(i/m)*Q?		i: rank index
1	4	4.53195e-06	0.005	TRUE		m: total number of tests
2	10	7.86583e-05	0.01	TRUE		Q: alpha = 0.05
3	8	0.000147392	0.015	TRUE
4	9	0.000441374	0.02	TRUE
5	2	0.000527374	0.025	TRUE
6	5	0.000640437	0.03	TRUE
7	1	0.00150634	0.035	TRUE
8	3	0.015258	0.04	TRUE
9	6	0.0326789	0.045	TRUE
10	7	0.0348763	0.05	TRUE
