## Supplementary material for "Bioengineering multifunctional extracellular vesicles for targeted delivery of biologics to T cells": Source Data: Supplementary Fig 12a-c.xlsx

### Sheet: S 12a
Treatment	Trasnfection control	EYFP	EYFP-ABI	EYFP + scFv	EYFP-ABI + scFv	EYFP + scFv-PYL	EYPF-ABI +scFv-PYL
Raw mean fluorescence intensity (MFI)	7.81	7075	7694	5531	4500	3934	3102
	7.63	6847	8292	6015	5068	5124	2884
	7.56	6399	7184	6457	4463	4204	3951
Average MFI	7.66667	6773.67	7723.33	6001	4677	4420.67	3312.33
SEM	0.074461	198.559	320.188	267.405	195.792	360.201	325.475
Average MFI (background subtracted)		6766	7715.67	5993.33	4669.33	4413	3304.67
SEM (propagated)		198.559	320.188	267.405	195.792	360.201	325.475
Raw MFI data points (background subtracted)		7067.33	7686.33	5523.33	4492.33	3926.33	3094.33
		6839.33	8284.33	6007.33	5060.33	5116.33	2876.33
		6391.33	7176.33	6449.33	4455.33	4196.33	3943.33
Student's two-tailed t-test comparisons (from background subtracted MFI points)
Test 1		x	x
Test 2				x	x
Test 3						x	x
p value rank index	Test index	p value	(i/m)*Q	p<(i/m)*Q?		i: rank index
1	2	0.0161984	0.0166667	TRUE		m: total number of tests
2	1	0.0653128	0.0333333	FALSE		Q: alpha = 0.05
3	3	0.0845043	0.05	FALSE

### Sheet: S 12b
Treatment	No treatment	EYFP MV	EYFP exo	EYFP-ABI MV	EYFP-ABI exo	scFv + EYFP MV	scFv + EYFP exo	scFv + EYFP-ABI MV	scFv + EYFP-ABI exo
Raw mean fluorescence intensity (MFI)	165	936	939	4737	5476	1380	611	12466	14261
	165	955	982	4810	5357	1259	593	12214	14508
	156	935	906	4769	5286	1229	631	12070	14729
Average MFI	162	942	942.333	4772	5373	1289.33	611.667	12250	14499.3
SEM	3	6.50641	22.0025	21.1266	55.4286	46.1531	10.9747	115.724	135.169
Average MFI (background subtracted)		780	780.333	4610	5211	1127.33	449.667	12088	14337.3
SEM (propagated)		7.16473	22.2061	21.3385	55.5098	46.2505	11.3774	115.763	135.203
Raw MFI data points (background subtracted)		774	777	4575	5314	1218	449	12304	14099
		793	820	4648	5195	1097	431	12052	14346
		773	744	4607	5124	1067	469	11908	14567
Student's two-tailed t-test comparisons (from background subtracted MFI points)
Test 1				x				x
Test 2					x				x
p value rank index	Test index	p value	(i/m)*Q	p<(i/m)*Q?		i: rank index
1	1	3.66827e-07	0.025	TRUE		m: total number of tests
2	2	3.93314e-07	0.05	TRUE		Q: alpha = 0.05

### Sheet: S 12c
Treatment	No treatment	scFv + EYFP-ABI MV	scFv + EYFP-ABI exo	scFv-PYL + EYFP-ABI EtOH MV	scFv-PYL + EYFP-ABI EtOH exo	scFv-PYL + EYFP-ABI ABA MV	scFv-PYL + EYFP-ABI ABA exo	scFv + NLS EYFP-ABI MV	scFv + NLS EYFP-ABI exo	scFv-PYL + NLS EYFP-ABI EtOH MV	scFv-PYL + NLS EYFP-ABI EtOH exo	scFv-PYL + NLS EYFP-ABI ABA MV	scFv-PYL + NLS EYFP-ABI ABA exo
Raw mean fluorescence intensity (MFI)	51.4	5254	5346	3510	4244	2673	3880	4681	6241	4663	6298	4434	6070
	62.6	5084	5238	3509	4240	2770	4124	4990	6227	4486	6342	4592	5998
	98.4	5413	5394	3452	4321	2743	3769	4891	6100	4523	6154	4552	5975
Average MFI	70.8	5250.33	5326	3490.33	4268.33	2728.67	3924.33	4854	6189.33	4557.33	6264.67	4526	6014.33
SEM	14.1737	94.9918	46.1303	19.1688	26.3586	28.9041	104.85	91.0988	44.8491	53.9022	56.7725	47.4271	28.6143
Average MFI (background subtracted)		5179.53	5255.2	3419.53	4197.53	2657.87	3853.53	4783.2	6118.53	4486.53	6193.87	4455.2	5943.53
SEM (propagated)		96.0434	48.2586	23.8398	29.9278	32.1922	105.803	92.1949	47.0355	55.7345	58.515	49.4998	31.9323
Raw MFI data points (background subtracted)		5183.2	5275.2	3439.2	4173.2	2602.2	3809.2	4610.2	6170.2	4592.2	6227.2	4363.2	5999.2
		5013.2	5167.2	3438.2	4169.2	2699.2	4053.2	4919.2	6156.2	4415.2	6271.2	4521.2	5927.2
		5342.2	5323.2	3381.2	4250.2	2672.2	3698.2	4820.2	6029.2	4452.2	6083.2	4481.2	5904.2
Student's two-tailed t-test comparisons (from background subtracted MFI points)
Test 1										x		x
Test 2											x		x
Test 3		x						x
Test 4			x						x
p value rank index	Test index	p value	(i/m)*Q	p<(i/m)*Q?		i: rank index
1	4	0.000178406	0.0125	TRUE		m: total number of tests
2	2	0.0169947	0.025	TRUE		Q: alpha = 0.05
3	3	0.0394992	0.0375	FALSE
4	1	0.685057	0.05	FALSE
