## Supplementary material for "Bioengineering multifunctional extracellular vesicles for targeted delivery of biologics to T cells": Source Data: Supplementary Fig 13c.xlsx

### Sheet: S 13c
Treatment	Transfection control	NLS Cas9	NLS Cas9-ABI	Cas9	Cas9-ABI
Raw mean fluorescence intensity (MFI)	0.18	7.77	8.16	7.54	6.89
	0.086	7.69	7.25	6.99	5.93
	0.26	8.41	9.15*	6.51	8.09*		*excluded from analysis due to high sample autofluorescence
Average MFI	0.175333	7.95667	7.705	7.01333	6.41
SEM	0.0502836	0.22784	0.455	0.297564	0.48
Average MFI (background subtracted)		7.78133	7.52967	6.838	6.23467
SEM (propagated)		0.233323	0.45777	0.301783	0.482627
Raw MFI data points (background subtracted)		7.59467	7.98467	7.36467	6.71467
		7.51467	7.07467	6.81467	5.75467
		8.23467		6.33467
Student's two-tailed t-test comparisons (from background subtracted MFI points)
Test 1		x		x
Test 2		x	x
Test 3				x	x
p value rank index	Test index	p value	(i/m)*Q	p<(i/m)*Q?		i: rank index
1	2	0.065561	0.0166667	FALSE		m: total number of tests
2	3	0.189338	0.0333333	FALSE		Q: alpha = 0.05
3	1	0.614213	0.05	FALSE
