## Supplementary material for "Bioengineering multifunctional extracellular vesicles for targeted delivery of biologics to T cells": Source Data: Supplementary Fig 15a-e.xlsx

### Sheet: S 15a
Treatment	No treatment	Blank MV	Blank exo	VSV-G MV	VSV-G exo
Raw mean fluorescence intensity (MFI)	13.3	178	52.6	170	48.7
	13.5	207	52.2	123	48.3
	13.7	201	52.7	162	44.6
Average MFI	13.5	195.333	52.5	151.667	47.2
SEM	0.11547	8.83805	0.152753	14.5182	1.30512
Average MFI (background subtracted)		181.833	39	138.167	33.7
SEM (propagated)		8.8388	0.191485	14.5186	1.31022
Raw MFI data points (background subtracted)		164.5	39.1	156.5	35.2
		193.5	38.7	109.5	34.8
		187.5	39.2	148.5	31.1

### Sheet: S 15b
Treatment	No treatment	Blank MV	Blank exo	VSV-G MV	VSV-G exo
Raw mean fluorescence intensity (MFI)	13.8	270	88.7	415	102
	13.8	301	87.7	368	97.6
	13.7	320	86	361	94.2
Average MFI	13.7667	297	87.4667	381.333	97.9333
SEM	0.0333333	14.5717	0.788106	16.9542	2.25783
Average MFI (background subtracted)		283.233	73.7	367.567	84.1667
SEM (propagated)		14.5717	0.788811	16.9542	2.25807
Raw MFI data points (background subtracted)		256.233	74.9333	401.233	88.2333
		287.233	73.9333	354.233	83.8333
		306.233	72.2333	347.233	80.4333

### Sheet: S 15c
Treatment	No treatment	Blank MV	Blank exo	H/F MV	H/F exo
Raw mean fluorescence intensity (MFI)	6.94	90.9	40.6	140	67.3
	7.59	110	40.2	160	73.9
	7.39	110	35.6	140	70.7
Average MFI	7.30667	103.633	38.8	146.667	70.6333
SEM	0.192209	6.36667	1.60416	6.66667	1.90555
Average MFI (background subtracted)		96.3267	31.4933	139.36	63.3267
SEM (propagated)		6.36957	1.61564	6.66944	1.91522
Raw MFI data points (background subtracted)		83.5933	33.2933	132.693	59.9933
		102.693	32.8933	152.693	66.5933
		102.693	28.2933	132.693	63.3933

### Sheet: S 15d
Treatment	No treatment	Blank MV	Blank exo	H/F MV	H/F exo
Raw mean fluorescence intensity (MFI)	11	105	96	229	89
	11.2	107	106	190	88.2
	11.5	103	104	174	90.9
Average MFI	11.2333	105	102	197.667	89.3667
SEM	0.145297	1.1547	3.05505	16.3333	0.800694
Average MFI (background subtracted)		93.7667	90.7667	186.433	78.1333
SEM (propagated)		1.16381	3.0585	16.334	0.81377
Raw MFI data points (background subtracted)		93.7667	84.7667	217.767	77.7667
		95.7667	94.7667	178.767	76.9667
		91.7667	92.7667	162.767	79.6667

### Sheet: S15e
Treatment	No treatment	Blank MV	Blank exo	Cx43 MV	Cx43 exo
Raw mean fluorescence intensity (MFI)	30.4	257	68.4	237	62.3
	31.9	231	78	218	69.1
	29.5	231	68.5	245	61.8
Average MFI	30.6	239.667	71.6333	233.333	64.4
SEM	0.7	8.66667	3.18346	8.00694	2.35443
Average MFI (background subtracted)		209.067	41.0333	202.733	33.8
SEM (propagated)		8.69489	3.25952	8.03748	2.45628
Raw MFI data points (background subtracted)		226.4	37.8	206.4	31.7
		200.4	47.4	187.4	38.5
		200.4	37.9	214.4	31.2
