## Supplementary material for "Bioengineering multifunctional extracellular vesicles for targeted delivery of biologics to T cells": Source Data: Supplementary Fig 16.xlsx

### Sheet: S 16
Treatment	No treatment	Blank MV	Blank exo	Cx43 MV	Cx43 exo
Raw mean fluorescence intensity (MFI)	26.6	37.9	28.7	31.6	27.6
	26.4	35.2	26.6	35.4	26.4
	26.2	33.8	26.8	31.4	27.5
Average MFI	26.4	35.6333	27.3667	32.8	27.1667
SEM	0.11547	1.20324	0.669162	1.30128	0.384419
Average MFI (background subtracted)		9.23333	0.966667	6.4	0.766667
SEM (propagated)		1.20876	0.679052	1.30639	0.401386
Raw MFI data points (background subtracted)		11.5	2.3	5.2	1.2
		8.8	0.2	9	0
		7.4	0.4	5	1.1
Student's two-tailed t-test comparisons (from background subtracted MFI points)
Test 1		x		x
Test 2			x		x
p value rank index	Test index	p value	(i/m)*Q	p<(i/m)*Q?		i: rank index
1	1	0.185141	0.025	FALSE		m: total number of tests
2	2	0.808302	0.05	FALSE		Q: alpha = 0.05
