## Supplementary material for "Bioengineering multifunctional extracellular vesicles for targeted delivery of biologics to T cells": Source Data: Supplementary Fig 17a-d.xlsx

### Sheet: S 17a
	No treatment	H/F MV	H/F exo	VSV-G MV	VSV-G exo
Total matched paired end reads	4732111	3015147	4400981	5046637	4612024
Mutation counts							% of reads classified as point mutations
Amplicon position	No treatment	H/F MV	H/F exo	VSV-G MV	VSV-G exo		Amplicon position	No treatment	H/F MV	H/F exo	VSV-G MV	VSV-G exo
0	1328	796	1258	1379	1193		0	0.0280636	0.0264	0.0285845	0.0273251	0.0258672
1	654	410	643	727	754		1	0.0138205	0.013598	0.0146104	0.0144056	0.0163486
2	1499	874	1386	1654	1492		2	0.0316772	0.028987	0.031493	0.0327743	0.0323502
3	1427	826	1350	1622	1512		3	0.0301557	0.027395	0.030675	0.0321402	0.0327839
4	1118	668	1101	1179	1091		4	0.0236258	0.0221548	0.0250171	0.0233621	0.0236556
5	1352	786	1146	1463	1294		5	0.0285708	0.0260684	0.0260396	0.0289896	0.0280571
6	796	485	785	950	776		6	0.0168212	0.0160855	0.0178369	0.0188244	0.0168256
7	624	396	687	663	608		7	0.0131865	0.0131337	0.0156102	0.0131375	0.0131829
8	1190	760	1224	1305	1188		8	0.0251473	0.0252061	0.027812	0.0258588	0.0257588
9	1076	622	1013	1239	1048		9	0.0227383	0.0206292	0.0230176	0.024551	0.0227232
10	1671	1012	1738	1856	1756		10	0.0353119	0.0335639	0.0394912	0.036777	0.0380744
11	966	622	1021	1137	918		11	0.0204137	0.0206292	0.0231994	0.0225299	0.0199045
12	1431	911	1302	1623	1476		12	0.0302402	0.0302141	0.0295843	0.03216	0.0320033
13	632	400	584	753	642		13	0.0133556	0.0132664	0.0132698	0.0149208	0.0139201
14	1353	901	1415	1523	1463		14	0.0285919	0.0298825	0.0321519	0.0301785	0.0317214
15	1250	747	1096	1267	1255		15	0.0264153	0.0247749	0.0249035	0.0251058	0.0272115
16	1221	667	1202	1520	1436		16	0.0258024	0.0221216	0.0273121	0.0301191	0.031136
17	2136	1389	2492	2481	2899		17	0.0451384	0.0460674	0.0566237	0.0491615	0.0628574
18	1593	1061	1641	1505	1381		18	0.0336636	0.035189	0.0372871	0.0298218	0.0299435
19	1447	725	1196	1291	1230		19	0.0305783	0.0240453	0.0271758	0.0255814	0.0266694
20	1076	590	887	1065	1132		20	0.0227383	0.0195679	0.0201546	0.0211032	0.0245445
21	583	421	720	775	591		21	0.0123201	0.0139628	0.01636	0.0153568	0.0128143
22	543	322	508	562	620		22	0.0114748	0.0106794	0.0115429	0.0111361	0.0134431
23	893	651	940	1141	1046		23	0.0188711	0.021591	0.0213589	0.0226091	0.0226798
24	559	297	504	678	580		24	0.0118129	0.00985027	0.011452	0.0134347	0.0125758
25	645	431	678	1042	581		25	0.0136303	0.0142945	0.0154057	0.0206474	0.0125975
26	839	569	847	923	1015		26	0.0177299	0.0188714	0.0192457	0.0182894	0.0220077
27	470	379	832	1315	1592		27	0.00993214	0.0125699	0.0189049	0.026057	0.0345185
28	1092	534	787	927	911		28	0.0230764	0.0177106	0.0178824	0.0183687	0.0197527
29	690	479	603	737	672		29	0.0145812	0.0158865	0.0137015	0.0146038	0.0145706
30	1063	563	868	864	893		30	0.0224635	0.0186724	0.0197229	0.0171203	0.0193624
31	939	591	866	1096	955		31	0.0198432	0.019601	0.0196774	0.0217174	0.0207067
32	1437	928	1562	1687	1569		32	0.030367	0.0307779	0.0354921	0.0334282	0.0340198
33	832	636	930	1152	922		33	0.017582	0.0210935	0.0211317	0.0228271	0.0199912
34	963	643	1130	1117	1048		34	0.0203503	0.0213257	0.0256761	0.0221336	0.0227232
35	891	601	997	1167	1137		35	0.0188288	0.0199327	0.022654	0.0231243	0.024653
36	806	462	777	888	855		36	0.0170326	0.0153226	0.0176552	0.0175959	0.0185385
37	887	581	793	1061	880		37	0.0187443	0.0192694	0.0180187	0.0210239	0.0190806
38	1130	724	1147	1066	1255		38	0.0238794	0.0240121	0.0260624	0.021123	0.0272115
39	1067	557	832	1233	1072		39	0.0225481	0.0184734	0.0189049	0.0244321	0.0232436
40	375	253	461	546	458		40	0.00792458	0.00839097	0.0104749	0.0108191	0.00993056
41	1050	631	807	940	959		41	0.0221888	0.0209277	0.0183368	0.0186263	0.0207935
42	1214	613	868	1079	973		42	0.0256545	0.0203307	0.0197229	0.0213806	0.021097
43	547	384	571	706	671		43	0.0115593	0.0127357	0.0129744	0.0139895	0.0145489
44	1023	701	989	1162	1366		44	0.0216183	0.0232493	0.0224723	0.0230252	0.0296182
45	564	374	612	687	853		45	0.0119186	0.012404	0.013906	0.013613	0.0184951
46	2494	2197	3903	2623	2721		46	0.0527038	0.0728654	0.0886848	0.0519752	0.058998
47	2787	2514	4055	2815	2960		47	0.0588955	0.083379	0.0921385	0.0557797	0.0641801
48	1715	1446	2571	1760	1816		48	0.0362418	0.0479579	0.0584188	0.0348747	0.0393753
49	2206	1770	2899	2361	2278		49	0.0466177	0.0587036	0.0658717	0.0467836	0.0493926
50	1061	607	1034	1075	971		50	0.0224213	0.0201317	0.0234948	0.0213013	0.0210537
51	1017	593	1083	1084	963		51	0.0214915	0.0196674	0.0246081	0.0214797	0.0208802
52	1567	843	1913	2180	2111		52	0.0331142	0.0279588	0.0434676	0.0431971	0.0457717
53	1560	1026	1758	1756	1734		53	0.0329663	0.0340282	0.0399456	0.0347954	0.0375974
54	1698	1216	1902	1891	1717		54	0.0358825	0.0403297	0.0432176	0.0374705	0.0372288
55	571	289	498	600	538		55	0.0120665	0.00958494	0.0113157	0.0118891	0.0116652
56	3167	2641	4591	3127	3211		56	0.0669257	0.0875911	0.104318	0.0619621	0.0696224
57	10980	9332	16551	10791	11174		57	0.232032	0.309504	0.376075	0.213826	0.24228
58	611	417	650	683	615		58	0.0129118	0.0138302	0.0147694	0.0135338	0.0133347
59	754	526	872	781	859		59	0.0159337	0.0174453	0.0198138	0.0154757	0.0186252
60	2391	1878	3231	2451	2469		60	0.0505271	0.0622855	0.0734154	0.048567	0.053534
61	122005	77717	115755	130715	118510		61	2.57824	2.57755	2.63021	2.59014	2.56959
62	3659	2290	4129	4532	4385		62	0.0773228	0.0759499	0.09382	0.0898024	0.0950776
63	1859	1497	2245	2221	2019		63	0.0392848	0.0496493	0.0510114	0.0440095	0.0437769

### Sheet: S 17b
	No treatment	H/F MV	H/F exo	VSV-G MV	VSV-G exo
Total matched paired end reads	4732111	3015147	4400981	5046637	4612024
Deletion counts							% of reads classified as deletions
Amplicon position	No treatment	H/F MV	H/F exo	VSV-G MV	VSV-G exo		Amplicon position	No treatment	H/F MV	H/F exo	VSV-G MV	VSV-G exo
0	0	0	0	0	0		0	0	0	0	0	0
1	4	2	5	4	4		1	8.45289e-05	6.63318e-05	0.000113611	7.92607e-05	8.67298e-05
2	5	2	3	2	4		2	0.000105661	6.63318e-05	6.81666e-05	3.96304e-05	8.67298e-05
3	30	25	27	36	38		3	0.000633967	0.000829147	0.0006135	0.000713346	0.000823933
4	29	19	33	35	28		4	0.000612834	0.000630152	0.000749833	0.000693531	0.000607109
5	14	6	11	9	12		5	0.000295851	0.000198995	0.000249944	0.000178337	0.000260189
6	9	108	144	164	111		6	0.00019019	0.00358191	0.003272	0.00324969	0.00240675
7	5	39	69	140	147		7	0.000105661	0.00129347	0.00156783	0.00277412	0.00318732
8	38	75	144	314	215		8	0.000803024	0.00248744	0.003272	0.00622197	0.00466173
9	12	3	10	66	10		9	0.000253587	9.94976e-05	0.000227222	0.0013078	0.000216825
10	0	41	95	374	305		10	0	0.0013598	0.00215861	0.00741088	0.00661315
11	10	4	10	12	80		11	0.000211322	0.000132664	0.000227222	0.000237782	0.0017346
12	1	2	49	37	122		12	2.11322e-05	6.63318e-05	0.00111339	0.000733162	0.00264526
13	10	95	140	231	274		13	0.000211322	0.00315076	0.00318111	0.00457731	0.00594099
14	14	120	127	369	382		14	0.000295851	0.00397991	0.00288572	0.0073118	0.0082827
15	203	120	203	288	234		15	0.00428984	0.00397991	0.00461261	0.00570677	0.00507369
16	1	86	173	533	716		16	2.11322e-05	0.00285227	0.00393094	0.0105615	0.0155246
17	38	175	282	958	1022		17	0.000803024	0.00580403	0.00640766	0.0189829	0.0221595
18	11	154	296	633	938		18	0.000232454	0.00510755	0.00672577	0.012543	0.0203381
19	67	43	104	230	240		19	0.00141586	0.00142613	0.00236311	0.00455749	0.00520379
20	0	183	285	520	768		20	0	0.00606936	0.00647583	0.0103039	0.0166521
21	39	127	82	403	613		21	0.000824156	0.00421207	0.00186322	0.00798552	0.0132913
22	6	56	148	794	1398		22	0.000126793	0.00185729	0.00336289	0.0157332	0.0303121
23	31	165	228	521	592		23	0.000655099	0.00547237	0.00518066	0.0103237	0.012836
24	34	66	52	234	126		24	0.000718495	0.00218895	0.00118155	0.00463675	0.00273199
25	21	4631	5856	20731	27523		25	0.000443777	0.153591	0.133061	0.410788	0.596766
26	22	1948	1934	6620	10335		26	0.000464909	0.0646071	0.0439447	0.131176	0.224088
27	15	1367	1971	6679	7544		27	0.000316983	0.0453378	0.0447855	0.132346	0.163572
28	357	792	1201	1892	2396		28	0.0075442	0.0262674	0.0272894	0.0374903	0.0519512
29	0	77	95	256	331		29	0	0.00255377	0.00215861	0.00507269	0.00717689
30	7	95	89	176	342		30	0.000147926	0.00315076	0.00202228	0.00348747	0.0074154
31	26	17	20	52	136		31	0.000549438	0.00056382	0.000454444	0.00103039	0.00294881
32	0	0	35	0	22		32	0	0	0.000795277	0	0.000477014
33	13	5	6	11	11		33	0.000274719	0.000165829	0.000136333	0.000217967	0.000238507
34	6	2	4	29	0		34	0.000126793	6.63318e-05	9.08888e-05	0.00057464	0
35	4	0	3	2	3		35	8.45289e-05	0	6.81666e-05	3.96304e-05	6.50474e-05
36	59	46	84	83	60		36	0.0012468	0.00152563	0.00190867	0.00164466	0.00130095
37	81	49	55	95	83		37	0.00171171	0.00162513	0.00124972	0.00188244	0.00179964
38	1	2	2	2	3		38	2.11322e-05	6.63318e-05	4.54444e-05	3.96304e-05	6.50474e-05
39	3	1	0	0	2		39	6.33967e-05	3.31659e-05	0	0	4.33649e-05
40	1	2	2	2	0		40	2.11322e-05	6.63318e-05	4.54444e-05	3.96304e-05	0
41	0	1	1	0	0		41	0	3.31659e-05	2.27222e-05	0	0
42	85	55	72	121	93		42	0.00179624	0.00182412	0.001636	0.00239764	0.00201647
43	1	4	0	32	1		43	2.11322e-05	0.000132664	0	0.000634086	2.16825e-05
44	0	0	2	0	3		44	0	0	4.54444e-05	0	6.50474e-05
45	51	39	47	49	49		45	0.00107774	0.00129347	0.00106794	0.000970944	0.00106244
46	6	2	1	4	1		46	0.000126793	6.63318e-05	2.27222e-05	7.92607e-05	2.16825e-05
47	182	116	171	204	182		47	0.00384606	0.00384724	0.0038855	0.0040423	0.00394621
48	79	42	70	89	67		48	0.00166945	0.00139297	0.00159055	0.00176355	0.00145272
49	76	51	77	100	70		49	0.00160605	0.00169146	0.00174961	0.00198152	0.00151777
50	10	41	13	13	16		50	0.000211322	0.0013598	0.000295389	0.000257597	0.000346919
51	48	18	29	43	39		51	0.00101435	0.000596986	0.000658944	0.000852053	0.000845616
52	413	291	348	491	365		52	0.00872761	0.00965127	0.00790733	0.00972925	0.0079141
53	20	9	18	19	14		53	0.000422644	0.000298493	0.000409	0.000376488	0.000303554
54	6	1	1	3	4		54	0.000126793	3.31659e-05	2.27222e-05	5.94455e-05	8.67298e-05
55	3	1	3	1	4		55	6.33967e-05	3.31659e-05	6.81666e-05	1.98152e-05	8.67298e-05
56	4	2	8	8	4		56	8.45289e-05	6.63318e-05	0.000181778	0.000158521	8.67298e-05
57	49	37	59	59	44		57	0.00103548	0.00122714	0.00134061	0.0011691	0.000954028
58	157	79	115	158	145		58	0.00331776	0.0026201	0.00261305	0.0031308	0.00314396
59	1	2	2	1	1		59	2.11322e-05	6.63318e-05	4.54444e-05	1.98152e-05	2.16825e-05
60	2	0	2	2	3		60	4.22644e-05	0	4.54444e-05	3.96304e-05	6.50474e-05
61	3	1	3	4	2		61	6.33967e-05	3.31659e-05	6.81666e-05	7.92607e-05	4.33649e-05
62	0	0	0	0	0		62	0	0	0	0	0
63	0	0	0	0	0		63	0	0	0	0	0

### Sheet: S 17c
	No treatment	H/F MV	H/F exo	VSV-G MV	VSV-G exo
Total matched paired end reads	4732111	3015147	4400981	5046637	4612024
Insertion counts							% of reads classified as insertions
Amplicon position	No treatment	H/F MV	H/F exo	VSV-G MV	VSV-G exo		Amplicon position	No treatment	H/F MV	H/F exo	VSV-G MV	VSV-G exo
0	0	0	0	0	0		0	0	0	0	0	0
1	0	0	0	0	0		1	0	0	0	0	0
2	0	0	0	0	0		2	0	0	0	0	0
3	0	0	0	0	0		3	0	0	0	0	0
4	1	0	0	0	0		4	2.11322e-05	0	0	0	0
5	1	0	0	0	1		5	2.11322e-05	0	0	0	2.16825e-05
6	1	1	0	1	2		6	2.11322e-05	3.31659e-05	0	1.98152e-05	4.33649e-05
7	0	0	0	0	0		7	0	0	0	0	0
8	0	0	0	0	0		8	0	0	0	0	0
9	0	0	0	0	0		9	0	0	0	0	0
10	0	0	0	0	0		10	0	0	0	0	0
11	0	0	0	0	0		11	0	0	0	0	0
12	0	0	0	0	0		12	0	0	0	0	0
13	0	0	1	0	1		13	0	0	2.27222e-05	0	2.16825e-05
14	1	1	0	1	1		14	2.11322e-05	3.31659e-05	0	1.98152e-05	2.16825e-05
15	2	1	1	2	1		15	4.22644e-05	3.31659e-05	2.27222e-05	3.96304e-05	2.16825e-05
16	0	0	0	0	0		16	0	0	0	0	0
17	0	1	1	0	0		17	0	3.31659e-05	2.27222e-05	0	0
18	0	0	0	0	0		18	0	0	0	0	0
19	0	0	0	0	0		19	0	0	0	0	0
20	0	0	0	0	0		20	0	0	0	0	0
21	0	0	0	0	0		21	0	0	0	0	0
22	0	0	0	0	0		22	0	0	0	0	0
23	0	0	0	0	0		23	0	0	0	0	0
24	0	0	0	1	0		24	0	0	0	1.98152e-05	0
25	0	70	113	451	172		25	0	0.00232161	0.00256761	0.00893664	0.00372938
26	0	22	81	723	245		26	0	0.000729649	0.0018405	0.0143264	0.0053122
27	1	819	1262	3730	3837		27	2.11322e-05	0.0271629	0.0286754	0.0739106	0.0831956
28	8	11	8	388	336		28	0.000169058	0.000364825	0.000181778	0.00768829	0.0072853
29	0	3	1	80	26		29	0	9.94976e-05	2.27222e-05	0.00158521	0.000563744
30	0	0	1	1	1		30	0	0	2.27222e-05	1.98152e-05	2.16825e-05
31	0	0	1	7	1		31	0	0	2.27222e-05	0.000138706	2.16825e-05
32	0	0	0	0	0		32	0	0	0	0	0
33	0	0	0	1	0		33	0	0	0	1.98152e-05	0
34	0	0	0	0	1		34	0	0	0	0	2.16825e-05
35	0	0	0	0	0		35	0	0	0	0	0
36	0	0	0	1	0		36	0	0	0	1.98152e-05	0
37	0	0	0	0	0		37	0	0	0	0	0
38	22	13	22	14	18		38	0.000464909	0.000431156	0.000499889	0.000277412	0.000390284
39	0	0	0	0	0		39	0	0	0	0	0
40	0	0	0	0	0		40	0	0	0	0	0
41	0	0	0	0	0		41	0	0	0	0	0
42	0	0	0	0	0		42	0	0	0	0	0
43	4	1	3	2	2		43	8.45289e-05	3.31659e-05	6.81666e-05	3.96304e-05	4.33649e-05
44	0	0	0	0	0		44	0	0	0	0	0
45	0	0	0	0	0		45	0	0	0	0	0
46	9	2	12	6	6		46	0.00019019	6.63318e-05	0.000272666	0.000118891	0.000130095
47	0	1	0	0	0		47	0	3.31659e-05	0	0	0
48	0	1	2	3	9		48	0	3.31659e-05	4.54444e-05	5.94455e-05	0.000195142
49	0	0	0	1	0		49	0	0	0	1.98152e-05	0
50	1	0	0	0	2		50	2.11322e-05	0	0	0	4.33649e-05
51	0	0	0	1	0		51	0	0	0	1.98152e-05	0
52	0	0	0	0	0		52	0	0	0	0	0
53	1	33	1	1	1		53	2.11322e-05	0.00109447	2.27222e-05	1.98152e-05	2.16825e-05
54	0	0	0	0	0		54	0	0	0	0	0
55	0	0	0	0	1		55	0	0	0	0	2.16825e-05
56	0	0	0	0	0		56	0	0	0	0	0
57	0	0	0	0	0		57	0	0	0	0	0
58	2	2	0	3	2		58	4.22644e-05	6.63318e-05	0	5.94455e-05	4.33649e-05
59	0	1	1	0	0		59	0	3.31659e-05	2.27222e-05	0	0
60	2	0	1	4	2		60	4.22644e-05	0	2.27222e-05	7.92607e-05	4.33649e-05
61	0	0	1	0	0		61	0	0	2.27222e-05	0	0
62	0	0	0	1	1		62	0	0	0	1.98152e-05	2.16825e-05
63	0	0	0	0	0		63	0	0	0	0	0

### Sheet: S 17d
	No treatment	H/F MV	H/F exo	VSV-G MV	VSV-G exo
Total matched paired end reads	4732111	3015147	4400981	5046637	4612024
Substitution counts							% of reads classified as substitutions
Amplicon position	No treatment	H/F MV	H/F exo	VSV-G MV	VSV-G exo		Amplicon position	No treatment	H/F MV	H/F exo	VSV-G MV	VSV-G exo
0	0	0	0	0	0		0	0	0	0	0	0
1	0	0	0	0	0		1	0	0	0	0	0
2	0	0	0	0	0		2	0	0	0	0	0
3	0	0	0	0	0		3	0	0	0	0	0
4	0	0	0	0	0		4	0	0	0	0	0
5	0	0	0	0	0		5	0	0	0	0	0
6	4	1	1	3	1		6	8.45289e-05	3.31659e-05	2.27222e-05	5.94455e-05	2.16825e-05
7	3	0	1	0	3		7	6.33967e-05	0	2.27222e-05	0	6.50474e-05
8	5	4	7	7	8		8	0.000105661	0.000132664	0.000159055	0.000138706	0.00017346
9	10	1	7	16	9		9	0.000211322	3.31659e-05	0.000159055	0.000317043	0.000195142
10	2	1	4	2	1		10	4.22644e-05	3.31659e-05	9.08888e-05	3.96304e-05	2.16825e-05
11	1	1	2	2	0		11	2.11322e-05	3.31659e-05	4.54444e-05	3.96304e-05	0
12	0	0	1	0	1		12	0	0	2.27222e-05	0	2.16825e-05
13	0	0	32	1	1		13	0	0	0.000727111	1.98152e-05	2.16825e-05
14	0	0	0	0	40		14	0	0	0	0	0.000867298
15	1	0	1	0	35		15	2.11322e-05	0	2.27222e-05	0	0.000758886
16	1	0	1	41	0		16	2.11322e-05	0	2.27222e-05	0.000812422	0
17	0	0	77	9	0		17	0	0	0.00174961	0.000178337	0
18	0	0	0	0	0		18	0	0	0	0	0
19	0	0	1	0	0		19	0	0	2.27222e-05	0	0
20	1	0	1	23	2		20	2.11322e-05	0	2.27222e-05	0.000455749	4.33649e-05
21	0	1	1	0	0		21	0	3.31659e-05	2.27222e-05	0	0
22	0	0	1	0	0		22	0	0	2.27222e-05	0	0
23	1	1	0	1	0		23	2.11322e-05	3.31659e-05	0	1.98152e-05	0
24	0	0	1	34	31		24	0	0	2.27222e-05	0.000673716	0.000672156
25	0	0	0	0	0		25	0	0	0	0	0
26	0	0	0	0	2		26	0	0	0	0	4.33649e-05
27	0	0	43	36	309		27	0	0	0.000977055	0.000713346	0.00669988
28	1	2	1	4	97		28	2.11322e-05	6.63318e-05	2.27222e-05	7.92607e-05	0.0021032
29	0	0	0	0	3		29	0	0	0	0	6.50474e-05
30	1	0	0	1	1		30	2.11322e-05	0	0	1.98152e-05	2.16825e-05
31	0	0	0	0	0		31	0	0	0	0	0
32	0	0	0	1	0		32	0	0	0	1.98152e-05	0
33	0	0	1	0	0		33	0	0	2.27222e-05	0	0
34	0	0	0	0	0		34	0	0	0	0	0
35	0	0	1	0	0		35	0	0	2.27222e-05	0	0
36	0	1	0	0	0		36	0	3.31659e-05	0	0	0
37	0	0	0	0	0		37	0	0	0	0	0
38	0	0	0	1	0		38	0	0	0	1.98152e-05	0
39	2	0	0	0	1		39	4.22644e-05	0	0	0	2.16825e-05
40	0	0	1	0	0		40	0	0	2.27222e-05	0	0
41	2	2	0	1	0		41	4.22644e-05	6.63318e-05	0	1.98152e-05	0
42	3	0	4	1	0		42	6.33967e-05	0	9.08888e-05	1.98152e-05	0
43	1	1	4	2	1		43	2.11322e-05	3.31659e-05	9.08888e-05	3.96304e-05	2.16825e-05
44	2	3	8	0	2		44	4.22644e-05	9.94976e-05	0.000181778	0	4.33649e-05
45	1	0	2	0	0		45	2.11322e-05	0	4.54444e-05	0	0
46	20	14	41	20	19		46	0.000422644	0.000464322	0.00093161	0.000396304	0.000411967
47	13	5	22	13	9		47	0.000274719	0.000165829	0.000499889	0.000257597	0.000195142
48	12	15	24	14	9		48	0.000253587	0.000497488	0.000545333	0.000277412	0.000195142
49	15	14	16	13	13		49	0.000316983	0.000464322	0.000363555	0.000257597	0.000281872
50	1	0	2	0	0		50	2.11322e-05	0	4.54444e-05	0	0
51	0	0	0	0	4		51	0	0	0	0	8.67298e-05
52	2	1	0	0	0		52	4.22644e-05	3.31659e-05	0	0	0
53	2	2	6	7	5		53	4.22644e-05	6.63318e-05	0.000136333	0.000138706	0.000108412
54	0	0	1	0	0		54	0	0	2.27222e-05	0	0
55	1	0	1	0	0		55	2.11322e-05	0	2.27222e-05	0	0
56	0	0	0	0	0		56	0	0	0	0	0
57	0	0	0	0	0		57	0	0	0	0	0
58	0	0	0	0	0		58	0	0	0	0	0
59	0	0	0	0	0		59	0	0	0	0	0
60	0	0	0	0	0		60	0	0	0	0	0
61	0	0	0	0	0		61	0	0	0	0	0
62	0	0	0	0	0		62	0	0	0	0	0
63	0	0	0	0	0		63	0	0	0	0	0
