## Supplementary material for "Bioengineering multifunctional extracellular vesicles for targeted delivery of biologics to T cells": Source Data: Supplementary Fig 18.xlsx

### Sheet: S 18
	No treatment	H/F MV Cas9-ABI	H/F exo Cas9-ABI	VSV-G MV Cas9-ABI	VSV-G exo Cas9-ABI	H/F MV Cas9	H/F exo Cas9	VSV-G MV Cas9	VSV-G exo Cas9
Total matched paired end reads	2358229	2846094	2476503	2830804	2659010	3119227	2938727	2892257	2353681
Deletion counts											Insertion counts											Substitution counts											% of reads classified as edited
Amplicon position	No treatment	H/F MV Cas9-ABI	H/F exo Cas9-ABI	VSV-G MV Cas9-ABI	VSV-G exo Cas9-ABI	H/F MV Cas9	H/F exo Cas9	VSV-G MV Cas9	VSV-G exo Cas9		Amplicon position	No treatment	H/F MV Cas9-ABI	H/F exo Cas9-ABI	VSV-G MV Cas9-ABI	VSV-G exo Cas9-ABI	H/F MV Cas9	H/F exo Cas9	VSV-G MV Cas9	VSV-G exo Cas9		Amplicon position	No treatment	H/F MV Cas9-ABI	H/F exo Cas9-ABI	VSV-G MV Cas9-ABI	VSV-G exo Cas9-ABI	H/F MV Cas9	H/F exo Cas9	VSV-G MV Cas9	VSV-G exo Cas9		Amplicon position	No treatment	H/F MV Cas9-ABI	H/F exo Cas9-ABI	VSV-G MV Cas9-ABI	VSV-G exo Cas9-ABI	H/F MV Cas9	H/F exo Cas9	VSV-G MV Cas9	VSV-G exo Cas9
0	0	0	0	0	0	0	0	0	0		0	0	0	0	0	0	0	0	0	0		0	0	0	0	0	0	0	0	0	0		0	0	0	0	0	0	0	0	0	0
1	2	3	1	0	0	5	2	5	1		1	0	0	0	0	0	0	0	0	0		1	0	0	0	0	0	0	0	0	0		1	8.48094e-05	0.000105408	4.03795e-05	0	0	0.000160296	6.80567e-05	0.000172875	4.24866e-05
2	4	2	2	6	2	2	3	3	5		2	0	0	0	0	0	0	1	0	0		2	0	0	0	0	0	0	0	0	0		2	0.000169619	7.02717e-05	8.0759e-05	0.000211954	7.5216e-05	6.41184e-05	0.000136113	0.000103725	0.000212433
3	17	28	17	21	30	32	28	38	20		3	0	0	0	0	0	0	0	0	0		3	0	0	0	0	0	0	0	0	0		3	0.00072088	0.000983804	0.000686452	0.000741839	0.00112824	0.0010259	0.000952794	0.00131385	0.000849733
4	12	16	22	7	15	19	16	16	9		4	0	0	0	0	0	0	0	0	0		4	0	0	0	0	0	0	0	0	0		4	0.000508856	0.000562174	0.000888349	0.00024728	0.00056412	0.000609125	0.000544453	0.000553201	0.00038238
5	8	9	7	11	11	8	5	9	7		5	0	0	0	0	0	0	0	0	1		5	0	0	0	0	0	0	0	0	0		5	0.000339238	0.000316223	0.000282657	0.000388582	0.000413688	0.000256474	0.000170142	0.000311176	0.000339893
6	4	4	2	0	4	4	4	22	19		6	0	1	0	0	0	0	3	0	0		6	0	0	0	1	0	0	0	0	0		6	0.000169619	0.000175679	8.0759e-05	3.53257e-05	0.000150432	0.000128237	0.000238198	0.000760652	0.000807246
7	0	2	1	37	26	1	2	45	34		7	0	0	0	0	0	0	0	0	0		7	1	1	0	0	0	2	0	0	0		7	4.24047e-05	0.000105408	4.03795e-05	0.00130705	0.000977808	9.61777e-05	6.80567e-05	0.00155588	0.00144455
8	26	27	18	98	42	44	35	68	54		8	0	0	0	0	0	0	0	0	0		8	1	3	4	4	2	1	3	5	3		8	0.00114493	0.00105408	0.000888349	0.00360322	0.00165475	0.00144267	0.00129308	0.00252398	0.00242174
9	7	9	5	36	6	9	6	13	1		9	1	0	0	0	0	0	0	0	0		9	1	0	1	1	2	1	1	2	0		9	0.000381642	0.000316223	0.000242277	0.00130705	0.000300864	0.000320592	0.000238198	0.000518626	4.24866e-05
10	0	0	0	110	51	0	0	37	45		10	0	0	0	0	0	0	0	0	0		10	0	0	0	0	0	2	0	1	0		10	0	0	0	0.00388582	0.00191801	6.41184e-05	0	0.00131385	0.0019119
11	4	15	11	11	2	14	9	8	14		11	0	0	0	0	0	0	0	1	0		11	0	2	1	0	0	0	1	0	0		11	0.000169619	0.00059731	0.000484554	0.000388582	7.5216e-05	0.000448829	0.000340283	0.000311176	0.000594813
12	5	8	8	4	3	1	3	5	4		12	0	0	0	0	0	0	0	0	0		12	0	0	1	0	0	0	0	0	0		12	0.000212024	0.000281087	0.000363416	0.000141303	0.000112824	3.20592e-05	0.000102085	0.000172875	0.000169947
13	5	20	8	38	19	6	4	13	6		13	0	1	0	0	0	0	0	0	0		13	0	0	1	0	13	0	0	0	0		13	0.000212024	0.000737853	0.000363416	0.00134237	0.00120346	0.000192355	0.000136113	0.000449476	0.00025492
14	6	6	12	43	30	10	12	30	41		14	0	0	0	0	0	0	0	1	0		14	0	0	0	0	0	0	0	0	53		14	0.000254428	0.000210815	0.000484554	0.001519	0.00112824	0.000320592	0.00040834	0.00107183	0.00399374
15	160	166	123	173	190	216	184	195	175		15	2	2	2	9	1	0	1	1	0		15	0	0	0	0	0	0	1	1	0		15	0.00686956	0.00590283	0.00504744	0.00642927	0.00718312	0.00692479	0.00632927	0.00681129	0.00743516
16	0	37	4	48	85	4	2	38	2		16	0	0	0	0	1	0	0	0	0		16	0	0	0	0	0	0	0	0	0		16	0	0.00130003	0.000161518	0.00169563	0.00323429	0.000128237	6.80567e-05	0.00131385	8.49733e-05
17	25	52	46	229	109	46	32	127	74		17	0	1	0	0	1	1	0	0	0		17	1	0	0	0	0	0	0	0	0		17	0.00110252	0.0018622	0.00185746	0.00808957	0.00413688	0.00150678	0.00108891	0.00439103	0.00314401
18	3	19	4	45	106	5	4	9	92		18	0	0	0	0	0	0	0	0	0		18	2	0	0	0	0	0	0	0	0		18	0.000212024	0.000667582	0.000161518	0.00158965	0.00398645	0.000160296	0.000136113	0.000311176	0.00390877
19	56	54	42	79	51	47	58	66	55		19	0	0	0	0	0	0	0	0	0		19	0	0	0	0	0	0	0	0	0		19	0.00237466	0.00189734	0.00169594	0.00279073	0.00191801	0.00150678	0.00197364	0.00228195	0.00233677
20	2	0	4	115	92	2	17	15	52		20	0	0	1	0	0	0	0	0	0		20	0	0	0	0	0	0	0	2	0		20	8.48094e-05	0	0.000201898	0.00406245	0.00345993	6.41184e-05	0.000578482	0.000587776	0.00220931
21	26	27	32	75	55	31	33	34	69		21	0	0	0	0	0	0	0	1	0		21	0	0	0	0	0	0	0	0	0		21	0.00110252	0.000948669	0.00129214	0.00264942	0.00206844	0.000993836	0.00112294	0.00121013	0.00293158
22	1	5	19	117	91	27	6	124	126		22	0	0	0	0	0	0	0	0	0		22	1	0	0	0	0	0	1	0	0		22	8.48094e-05	0.000175679	0.000767211	0.0041331	0.00342233	0.000865599	0.000238198	0.00428731	0.00535332
23	13	16	26	147	63	46	55	67	19		23	0	2	0	0	0	0	0	0	0		23	1	0	0	0	0	0	0	0	1		23	0.000593666	0.000632446	0.00104987	0.00519287	0.0023693	0.00147472	0.00187156	0.00231653	0.000849733
24	24	26	26	35	34	34	29	44	79		24	0	0	0	0	0	1	1	0	0		24	0	0	0	0	0	0	0	0	0		24	0.00101771	0.000913533	0.00104987	0.0012364	0.00127867	0.00112207	0.00102085	0.0015213	0.00335644
25	3	234	409	2923	1669	277	134	1676	2199		25	0	0	0	21	0	0	0	10	0		25	0	0	0	0	0	0	0	0	0		25	0.000127214	0.00822179	0.0165152	0.103999	0.0627677	0.00888041	0.0045598	0.0582936	0.0934281
26	11	133	51	1197	791	96	11	542	922		26	0	29	7	67	55	0	1	5	0		26	0	1	0	0	0	0	0	0	0		26	0.000466452	0.00572715	0.00234201	0.0446516	0.0318164	0.00307769	0.00040834	0.0189126	0.0391727
27	10	111	117	902	328	101	32	669	600		27	0	67	49	684	454	1	16	344	288		27	0	20	0	44	28	0	0	5	0		27	0.000424047	0.0069569	0.006703	0.0575808	0.0304625	0.00327004	0.00163336	0.0351974	0.0377281
28	262	317	355	412	482	397	327	457	336		28	3	4	6	54	6	1	25	56	6		28	0	0	0	0	0	0	0	0	0		28	0.0112372	0.0112786	0.014577	0.0164618	0.0183527	0.0127596	0.011978	0.017737	0.0145304
29	0	1	2	35	5	0	1	1	34		29	0	0	0	0	0	0	0	0	0		29	0	0	1	0	0	0	0	0	0		29	0	3.51359e-05	0.000121139	0.0012364	0.00018804	0	3.40283e-05	3.45751e-05	0.00144455
30	3	44	8	65	3	5	5	1	5		30	0	0	0	0	1	0	0	0	1		30	0	0	0	0	0	0	0	0	0		30	0.000127214	0.00154598	0.000323036	0.00229617	0.000150432	0.000160296	0.000170142	3.45751e-05	0.00025492
31	9	14	11	39	10	24	14	11	11		31	0	0	1	0	0	0	0	0	0		31	0	0	0	0	0	0	0	0	0		31	0.000381642	0.000491902	0.000484554	0.0013777	0.00037608	0.000769421	0.000476397	0.000380326	0.000467353
32	0	0	0	0	0	1	0	0	0		32	0	0	0	0	0	0	0	0	0		32	0	0	0	0	0	0	0	0	0		32	0	0	0	0	0	3.20592e-05	0	0	0
33	6	11	9	6	7	7	8	4	8		33	0	0	0	1	0	0	0	0	0		33	0	0	0	0	0	0	0	0	0		33	0.000254428	0.000386495	0.000363416	0.00024728	0.000263256	0.000224415	0.000272227	0.0001383	0.000339893
34	4	3	2	3	0	4	1	1	0		34	0	0	0	0	0	0	0	0	0		34	0	0	0	0	0	0	0	0	0		34	0.000169619	0.000105408	8.0759e-05	0.000105977	0	0.000128237	3.40283e-05	3.45751e-05	0
35	2	3	3	4	4	5	1	2	2		35	0	0	0	0	0	0	0	0	0		35	0	0	0	0	0	0	0	0	0		35	8.48094e-05	0.000105408	0.000121139	0.000141303	0.000150432	0.000160296	3.40283e-05	6.91501e-05	8.49733e-05
36	41	51	50	56	66	64	64	53	38		36	0	0	0	0	0	0	0	0	0		36	0	0	0	0	0	0	0	0	0		36	0.00173859	0.00179193	0.00201898	0.00197824	0.00248213	0.00205179	0.00217781	0.00183248	0.00161449
37	40	50	35	41	55	44	49	35	41		37	0	0	0	0	0	0	0	0	0		37	0	1	0	0	0	0	0	0	0		37	0.00169619	0.00179193	0.00141328	0.00144835	0.00206844	0.00141061	0.00166739	0.00121013	0.00174195
38	0	1	2	2	1	2	1	1	0		38	25	10	11	14	13	18	18	25	10		38	0	0	0	0	0	0	0	0	0		38	0.00106012	0.000386495	0.000524934	0.00056521	0.000526512	0.000641184	0.000646538	0.000898952	0.000424866
39	0	4	1	0	0	1	1	1	0		39	1	0	0	13	0	0	0	0	0		39	0	0	0	0	0	0	0	0	0		39	4.24047e-05	0.000140543	4.03795e-05	0.000459233	0	3.20592e-05	3.40283e-05	3.45751e-05	0
40	2	1	2	1	1	1	0	2	0		40	0	0	0	0	0	0	0	0	0		40	0	0	0	0	0	0	0	0	0		40	8.48094e-05	3.51359e-05	8.0759e-05	3.53257e-05	3.7608e-05	3.20592e-05	0	6.91501e-05	0
41	1	2	2	1	1	4	2	2	0		41	0	0	0	0	0	0	0	0	0		41	1	0	0	0	1	0	1	0	0		41	8.48094e-05	7.02717e-05	8.0759e-05	3.53257e-05	7.5216e-05	0.000128237	0.000102085	6.91501e-05	0
42	47	59	54	56	67	68	57	74	52		42	0	0	0	0	0	0	1	0	0		42	1	0	0	0	0	0	0	0	0		42	0.00203543	0.00207302	0.00218049	0.00197824	0.00251973	0.00218003	0.00197364	0.00255856	0.00220931
43	1	1	3	2	0	0	1	0	0		43	0	0	2	0	3	1	2	1	4		43	0	0	0	1	0	0	0	0	0		43	4.24047e-05	3.51359e-05	0.000201898	0.000105977	0.000112824	3.20592e-05	0.000102085	3.45751e-05	0.000169947
44	0	0	0	1	0	2	3	0	1		44	0	0	0	0	0	0	0	0	0		44	0	1	1	0	0	0	1	0	0		44	0	3.51359e-05	4.03795e-05	3.53257e-05	0	6.41184e-05	0.000136113	0	4.24866e-05
45	31	54	41	48	48	50	58	59	44		45	0	0	0	0	0	0	0	0	0		45	0	0	0	0	0	0	0	0	0		45	0.00131455	0.00189734	0.00165556	0.00169563	0.00180518	0.00160296	0.00197364	0.00203993	0.00186941
46	1	4	1	1	2	1	2	4	2		46	7	7	3	8	4	7	5	9	7		46	6	8	1	5	5	6	16	7	2		46	0.000593666	0.000667582	0.000201898	0.000494559	0.000413688	0.000448829	0.000782652	0.000691501	0.000467353
47	95	128	113	126	108	140	147	117	101		47	0	0	0	0	0	0	0	0	0		47	1	5	3	3	0	4	3	5	0		47	0.00407085	0.00467307	0.00468402	0.00455701	0.00406166	0.00461653	0.00510425	0.00421816	0.00429115
48	33	37	40	27	32	28	39	34	29		48	1	1	0	0	0	1	3	2	4		48	3	2	3	2	7	8	4	2	2		48	0.00156897	0.00140543	0.00173632	0.00102444	0.00146671	0.00118619	0.0015653	0.00131385	0.00148703
49	62	83	80	94	65	81	94	81	77		49	0	0	0	0	0	1	0	0	0		49	0	5	8	4	6	10	4	3	3		49	0.00262909	0.00309196	0.0035534	0.00346191	0.00267017	0.00294945	0.00333478	0.00290431	0.00339893
50	7	10	6	11	5	6	7	4	89		50	1	0	0	0	2	2	1	1	0		50	0	0	1	1	0	0	0	0	0		50	0.000339238	0.000351359	0.000282657	0.000423908	0.000263256	0.000256474	0.000272227	0.000172875	0.00378131
51	29	33	15	29	29	38	24	21	27		51	0	0	0	0	0	0	0	0	0		51	0	0	0	0	0	0	1	0	1		51	0.00122974	0.00115948	0.000605693	0.00102444	0.00109063	0.00121825	0.000850708	0.000726077	0.00118963
52	363	466	426	497	450	508	488	467	414		52	0	0	0	0	0	0	0	0	0		52	0	0	0	0	0	0	1	0	0		52	0.0153929	0.0163733	0.0172017	0.0175568	0.0169236	0.0162861	0.0166399	0.0161466	0.0175895
53	7	14	18	9	11	19	17	8	6		53	0	0	0	0	1	0	0	0	1		53	2	1	1	1	1	0	1	1	1		53	0.000381642	0.000527038	0.000767211	0.000353257	0.000488904	0.000609125	0.00061251	0.000311176	0.000339893
54	1	2	1	2	2	0	4	4	4		54	0	0	0	0	0	0	0	0	0		54	0	0	0	0	0	0	0	0	0		54	4.24047e-05	7.02717e-05	4.03795e-05	7.06513e-05	7.5216e-05	0	0.000136113	0.0001383	0.000169947
55	2	1	1	2	1	4	4	0	1		55	0	0	0	0	0	0	0	0	0		55	0	0	0	0	0	0	0	0	0		55	8.48094e-05	3.51359e-05	4.03795e-05	7.06513e-05	3.7608e-05	0.000128237	0.000136113	0	4.24866e-05
56	3	3	2	0	1	3	3	2	3		56	0	0	0	0	0	0	0	0	0		56	0	0	0	0	0	0	0	0	0		56	0.000127214	0.000105408	8.0759e-05	0	3.7608e-05	9.61777e-05	0.000102085	6.91501e-05	0.00012746
57	23	31	40	32	42	34	33	30	31		57	0	0	0	0	0	0	1	0	0		57	0	0	0	0	0	0	0	0	0		57	0.000975308	0.00108921	0.00161518	0.00113042	0.00157954	0.00109001	0.00115696	0.00103725	0.00131709
58	89	87	57	84	86	88	94	90	79		58	0	4	1	3	3	4	1	4	3		58	0	0	0	0	0	0	0	0	0		58	0.00377402	0.00319736	0.00234201	0.00307333	0.00334711	0.00294945	0.00323269	0.00325006	0.0034839
59	1	1	0	2	0	1	2	12	1		59	0	0	0	0	0	0	0	0	0		59	0	0	0	0	0	0	0	0	0		59	4.24047e-05	3.51359e-05	0	7.06513e-05	0	3.20592e-05	6.80567e-05	0.000414901	4.24866e-05
60	2	3	0	3	3	4	2	2	2		60	3	0	1	0	0	0	0	0	0		60	0	0	0	0	0	0	0	0	0		60	0.000212024	0.000105408	4.03795e-05	0.000105977	0.000112824	0.000128237	6.80567e-05	6.91501e-05	8.49733e-05
61	1	2	2	2	3	0	3	0	1		61	0	0	0	0	0	0	0	0	0		61	0	0	0	0	0	0	0	0	0		61	4.24047e-05	7.02717e-05	8.0759e-05	7.06513e-05	0.000112824	0	0.000102085	0	4.24866e-05
62	0	0	0	0	0	0	0	0	0		62	0	0	0	0	1	0	0	0	0		62	0	0	0	0	0	0	0	0	0		62	0	0	0	0	3.7608e-05	0	0	0	0
63	0	0	0	0	0	0	0	0	0		63	0	0	0	0	0	0	0	0	0		63	0	0	0	0	0	0	0	0	0		63	0	0	0	0	0	0	0	0	0
																																	Total	0.070731	0.0958858	0.101353	0.322912	0.229634	0.0895414	0.081702	0.207208	0.278457
																																	Background subtracted		0.0251548	0.0306215	0.252181	0.158903	0.0188104	0.010971	0.136477	0.207726
