## Supplementary material for "Bioengineering multifunctional extracellular vesicles for targeted delivery of biologics to T cells": Source Data: Plasmids used in this study.xlsx

### Sheet: Sheet1
Plasmid identifier	Vetor	Source	Description	Use or figure reference	Notable components	Notable component sequence
pcDNA		Thermo Fisher	Empty vector	Mass normalization in transfections	N/A
psPAX2		Gifted by William Miller	Lentiviral packaging plasmid	Generation of lentivirus for stable cell lines	Gag, Pol, Rev, Tat
pMD2.G		Gifted by William Miller	VSV-G	Lentivirus pseudotyping	VSV-G	atgaagtgccttttgtacttagcctttttattcattggggtgaattgcaagttcaccatagtttttccacacaaccaaaaaggaaactggaaaaatgttccttctaattaccattattgcccgtcaagctcagatttaaattggcataatgacttaataggcacagccttacaagtcaaaatgcccaagagtcacaaggctattcaagcagacggttggatgtgtcatgcttccaaatgggtcactacttgtgatttccgctggtatggaccgaagtatataacacattccatccgatccttcactccatctgtagaacaatgcaaggaaagcattgaacaaacgaaacaaggaacttggctgaatccaggcttccctcctcaaagttgtggatatgca…
				4b, c
				5b, c
				6b, d-f
				S15a, b
				S17a-d
				S18
				S19
Fd30	pCG	Gifted by Isabelle Clerc, Thomas Hope, and Richard D'Aquila	Truncated measles virus glycoprotein F	4e, f	F protein	ATGTCCATCATGGGTCTCAAGGTGAACGTCTCTGCCATATTCATGGCAGTACTGTTAACTCTCCAAACACCCACCGGTCAAATCCATTGGGGCAATCTCTCTAAGATAGGGGTGGTAGGAATAGGAAGTGCAAGCTACAAAGTTATGACTCGTTCCAGCCATCAATCATTAGTCATAAAATTAATGCCCAATATAACTCTCCTCAATAACTGCACGAGGGTAGAGATTGCAGAATACAGGAGACTACTGAGAACAGTTTTGGAACCAATTAGAGATGCACTTAATGCAGTGACCCAGAATATAAGACCGGTTCAGAGTGTAGCTTCAAGTAGGAGACACAAGAGATTTGCGGGAGTAGTCCTGGCAGGTGCGGCCCTAGGCGTTGCCACAGCTGCTCAG…
				5b, c
				6b, e
				S15c, d
				S17a-d
				S18
Hd24	pCG	Gifted by Isabelle Clerc, Thomas Hope, and Richard D'Aquila	Truncated measles virus glycoprotein H	4e, f	H protein	ATGAACAGAGAACATCTTATGATTGATAGACCTTATGTTTTGCTGGCTGTTCTGTTTGTCATGTTTCTGAGCTTGATCGGGTTGCTAGCCATTGCAGGAATTCGACTTCATCGGGCAGCCATCTACACCGCAGAGATCCATAAAAGCCTCAGCACCAATCTAGATGTAACTAACTCAATCGAGCATCAGGTCAAGGACGTGCTGACACCACTCTTCAAAATCATCGGTGATGAAGTGGGCCTGAGGACACCTCAGAGATTCACTGACCTAGTGAAATTCATCTCTGACAAGATTAAATTCCTTAATCCGGATAGGGAGTACGACTTCAGAGATCTCACTTGGTGTATCAACCCGCCAGAGAGAATCAAATTGGATTATGATCAATACTGTGCAGATGTG…
				5b, c
				6b, e
				S15c, d
				S17a-d
				S18
EBFP2		Sourced from Addgene 14893	Blue fluorescent protein	Transfection control	EBFP2
dsRedExpress2		Clontech/Takara	Red fluorescent protein	Transfection control	dsRedExpress2
pHIE298	pcDNA	Leonard lab	pcDNA lacking a promoter	Mass normalization in transfections	N/A
pMEM286	pGIPZ	Addgene 168212	mTFP1	Transfection control	mTFP1	ATGGTGTCCAAGGGCGAAGAGACAACCATGGGCGTGATCAAGCCCGACATGAAGATCAAGCTGAAGATGGAAGGCAACGTGAACGGCCACGCCTTCGTGATTGAGGGCGAGGGCGAAGGCAAGCCCTACGACGGCACCAACACCATCAACCTGGAAGTGAAAGAGGGCGCTCCCCTGCCCTTCAGCTACGACATCCTGACCACCGCCTTCGCCTACGGCAACCGGGCCTTCACCAAGTACCCCGACGACATCCCCAACTACTTCAAGCAGAGCTTCCCCGAGGGCTACAGCTGGGAGCGGACCATGACCTTCGAGGACAAGGGCATCGTGAAAGTGAAGTCCGACATCAGCATGGAAGAGGACAGCTTCATCTACGAGATCCACCTGAAGGGCGAGAAC…
pMEM373	pGIPZ	Addgene 168221	dTomato	2b-h	dTomato	ATGGTGAGCAAGGGCGAGGAGGTCATCAAAGAGTTCATGCGCTTCAAGGTGCGCATGGAGGGCTCCATGAACGGCCACGAGTTCGAGATCGAGGGCGAGGGCGAGGGCCGCCCCTACGAGGGCACCCAGACCGCCAAGCTGAAGGTGACCAAGGGCGGCCCCCTGCCCTTCGCCTGGGACATCCTGTCCCCCCAGTTCATGTACGGCTCCAAGGCGTACGTGAAGCACCCCGCCGACATCCCCGATTACAAGAAGCTGTCCTTCCCCGAGGGCTTCAAGTGGGAGCGCGTGATGAACTTCGAGGACGGCGGTCTGGTGACCGTGACCCAGGACTCCTCCCTGCAGGACGGCACGCTGATCTACAAGGTGAAGATGCGCGGCACCAACTTCCCCCCCGAC…
				4b, c, e, f
				S1a-c
				S2a-c
				S4
				S5a-h
				S6
				S7b-e
				S9b-g
				S15a-e
				S16
pDMS57	pGIPZ	Cloned for this study	3x FLAG-anti-CD2 scFv-helical linker-PDGFR transmembrane domain	2b-f	Helical linker scFv display	ATGGAGACAGACACACTCCTGCTATGGGTACTGCTGCTCTGGGTTCCAGGTTCCACTGGTGACggcgccGACTATAAGGACCATGATGGCGATTATAAAGACCATGACATTGACTACAAGGATGATGATGATAAGttaattaacAACATAATGATGACTCAGTCCCCAAGTTCATTGGCTGTTAGTGCAGGAGAGAAGGTCACCATGACGTGTAAGTCTTCTCAGAGTGTGCTTTATTCAAGTAACCAAAAGAACTACTTGGCGTGGTATCAACAAAAACCGGGACAGAGCCCAAAACTGCTCATATATTGGGCCAGTACTCGAGAATCTGGAGTGCCGGATCGGTTCACGGGGTCTGGCTCAGGGACCGATTTCACGTTGACTATCAGCTCAGTTCAA…
				S1a-c
				S5a-e
				S6
				S7b, c
pDMS58	pGIPZ	Cloned for this study	3x FLAG-anti-CD2 scFv-40 GS linker-PDGFR transmembrane domain	2b	40 GS scFv display	ATGGAGACAGACACACTCCTGCTATGGGTACTGCTGCTCTGGGTTCCAGGTTCCACTGGTGACggcgccGACTATAAGGACCATGATGGCGATTATAAAGACCATGACATTGACTACAAGGATGATGATGATAAGttaattaacAACATAATGATGACTCAGTCCCCAAGTTCATTGGCTGTTAGTGCAGGAGAGAAGGTCACCATGACGTGTAAGTCTTCTCAGAGTGTGCTTTATTCAAGTAACCAAAAGAACTACTTGGCGTGGTATCAACAAAAACCGGGACAGAGCCCAAAACTGCTCATATATTGGGCCAGTACTCGAGAATCTGGAGTGCCGGATCGGTTCACGGGGTCTGGCTCAGGGACCGATTTCACGTTGACTATCAGCTCAGTTCAA…
				S1a-c
				S5a, b
pDMS59	pGIPZ	Cloned for this study	3x FLAG-anti-CD2 scFv-IgG4 hinge linker-PDGFR transmembrane domain	2b	IgG4 hinge scFv display	ATGGAGACAGACACACTCCTGCTATGGGTACTGCTGCTCTGGGTTCCAGGTTCCACTGGTGACggcgccGACTATAAGGACCATGATGGCGATTATAAAGACCATGACATTGACTACAAGGATGATGATGATAAGttaattaacAACATAATGATGACTCAGTCCCCAAGTTCATTGGCTGTTAGTGCAGGAGAGAAGGTCACCATGACGTGTAAGTCTTCTCAGAGTGTGCTTTATTCAAGTAACCAAAAGAACTACTTGGCGTGGTATCAACAAAAACCGGGACAGAGCCCAAAACTGCTCATATATTGGGCCAGTACTCGAGAATCTGGAGTGCCGGATCGGTTCACGGGGTCTGGCTCAGGGACCGATTTCACGTTGACTATCAGCTCAGTTCAA…
				S1a-c
				S5a, b
pDMS99	pGIPZ	Cloned for this study	3x FLAG-anti-CD2 scFv-helical linker-PDGFR transmembrane domain + puroR, GeneArt optimized	2f-h	Optimized helical linker scFv display	ATGGAAACGGACACCCTGCTGCTGTGGGTGCTGTTGTTGTGGGTGCCAGGATCTACAGGCGACGGCGCCGATTACAAGGACCACGATGGCGACTATAAGGATCACGACATCGACTACAAGGACGATGACGACAAGTTAATTAACAACATCATGATGACGCAGAGCCCCAGCAGCCTGGCTGTTTCTGCTGGCGAGAAAGTGACCATGACCTGCAAGAGCAGCCAGAGCGTGCTGTACTCCAGCAACCAGAAGAACTACCTGGCCTGGTATCAGCAGAAGCCCGGCCAGTCTCCTAAGCTGCTGATCTACTGGGCCAGCACCAGAGAAAGCGGCGTGCCCGATAGATTCACAGGCTCTGGCAGCGGCACCGACTTCACCCTGACAATCAGTAGCGTGCAG…
				S5e-g
				S7b-e
				S9b-e
pDMS38	pcDNA	Cloned for this study	3x FLAG-anti-CD2 scFv-helical linker-PDGFR transmembrane domain-HA	S7a	Helical linker scFv display	ATGGAGACAGACACACTCCTGCTATGGGTACTGCTGCTCTGGGTTCCAGGTTCCACTGGTGACggcgccGACTATAAGGACCATGATGGCGATTATAAAGACCATGACATTGACTACAAGGATGATGATGATAAGttaattaacAACATAATGATGACTCAGTCCCCAAGTTCATTGGCTGTTAGTGCAGGAGAGAAGGTCACCATGACGTGTAAGTCTTCTCAGAGTGTGCTTTATTCAAGTAACCAAAAGAACTACTTGGCGTGGTATCAACAAAAACCGGGACAGAGCCCAAAACTGCTCATATATTGGGCCAGTACTCGAGAATCTGGAGTGCCGGATCGGTTCACGGGGTCTGGCTCAGGGACCGATTTCACGTTGACTATCAGCTCAGTTCAA…
pDMS87	pcDNA	Cloned for this study	3x FLAG-anti-CD2 scFv-helical linker-PDGFR transmembrane domain-HA, manually optimized	S7a	Moderately optimized helical linker scFv display	ATGGAGACCGACACACTGCTCCTGTGGGTGCTGCTCCTGTGGGTCCCTGGCTCCACTGGAGACggcgccGACTATAAGGACCATGATGGCGACTACAAAGACCACGATATTGACTACAAGGATGACGATGACAAGttaattaacAATATCATGATGACTCAGTCCCCAAGCTCCCTGGCTGTGAGCGCAGGAGAGAAGGTCACCATGACATGTAAGTCTTCCCAGAGCGTGCTGTATTCAAGCAACCAGAAGAACTACCTGGCCTGGTATCAACAGAAACCTGGACAGAGCCCAAAGCTGCTCATCTATTGGGCCAGCACTAGAGAATCTGGCGTGCCTGATCGGTTCACAGGATCTGGCTCAGGGACCGACTTCACATTGACTATCAGCTCCGTTCAG…
pDMS88	pcDNA	Cloned for this study	3x FLAG-anti-CD2 scFv-helical linker-PDGFR transmembrane domain-HA, GeneArt optimized	S7a	Optimized helical linker scFv display	ATGGAAACGGACACCCTGCTGCTGTGGGTGCTGTTGTTGTGGGTGCCAGGATCTACAGGCGACGGCGCCGATTACAAGGACCACGATGGCGACTATAAGGATCACGACATCGACTACAAGGACGATGACGACAAGTTAATTAACAACATCATGATGACGCAGAGCCCCAGCAGCCTGGCTGTTTCTGCTGGCGAGAAAGTGACCATGACCTGCAAGAGCAGCCAGAGCGTGCTGTACTCCAGCAACCAGAAGAACTACCTGGCCTGGTATCAGCAGAAGCCCGGCCAGTCTCCTAAGCTGCTGATCTACTGGGCCAGCACCAGAGAAAGCGGCGTGCCCGATAGATTCACAGGCTCTGGCAGCGGCACCGACTTCACCCTGACAATCAGTAGCGTGCAG…
pD798	pcDNA	Leonard lab	3x FLAG NanoLuc	S7a	NanoLuc	atgGATTACAAGGATCACGATGGGGATTACAAAGATCATGACATTGACTACAAGGATGACGATGATAAGggatctggaATGGTgTTCACACTCGAAGATTTCGTTGGGGACTGGCGACAGACAGCCGGCTACAACCTGGACCAAGTCCTTGAACAGGGAGGTGTGTCCAGTTTGTTTCAGAATCTCGGGGTGTCCGTAACTCCGATCCAAAGGATTGTCCTGAGCGGTGAAAATGGGCTGAAGATCGACATCCATGTCATCATCCCGTATGAAGGTCTGAGCGGCGACCAAATGGGCCAGATCGAAAAAATTTTTAAGGTGGTGTACCCTGTGGATGATCATCACTTTAAGGTGATCCTGCACTATGGCACACTGGTAATCGACGGGGTTACGCCGAAC…
pDMS123	pGIPZ	Cloned for this study	3x FLAG-anti-CD2 scFv-helical linker-PDGFR transmembrane domain, GeneArt optimized	3c	Optimized helical linker scFv display	ATGGAAACGGACACCCTGCTGCTGTGGGTGCTGTTGTTGTGGGTGCCAGGATCTACAGGCGACGGCGCCGATTACAAGGACCACGATGGCGACTATAAGGATCACGACATCGACTACAAGGACGATGACGACAAGTTAATTAACAACATCATGATGACGCAGAGCCCCAGCAGCCTGGCTGTTTCTGCTGGCGAGAAAGTGACCATGACCTGCAAGAGCAGCCAGAGCGTGCTGTACTCCAGCAACCAGAAGAACTACCTGGCCTGGTATCAGCAGAAGCCCGGCCAGTCTCCTAAGCTGCTGATCTACTGGGCCAGCACCAGAGAAAGCGGCGTGCCCGATAGATTCACAGGCTCTGGCAGCGGCACCGACTTCACCCTGACAATCAGTAGCGTGCAG…
				5b, c
				6b, d-f
				S10b, c
				S12a-c
				S17a-d
				S18
				S19
pDMS161	pGIPZ	Cloned for this study	3x FLAG-anti-CD2 scFv-helical linker-PDGFR transmembrane domain-ABI, GeneArt optimized	S10b, c	Optimized helical linker scFv + ABI display	ATGGAAACGGACACCCTGCTGCTGTGGGTGCTGTTGTTGTGGGTGCCAGGATCTACAGGCGACGGCGCCGATTACAAGGACCACGATGGCGACTATAAGGATCACGACATCGACTACAAGGACGATGACGACAAGTTAATTAACAACATCATGATGACGCAGAGCCCCAGCAGCCTGGCTGTTTCTGCTGGCGAGAAAGTGACCATGACCTGCAAGAGCAGCCAGAGCGTGCTGTACTCCAGCAACCAGAAGAACTACCTGGCCTGGTATCAGCAGAAGCCCGGCCAGTCTCCTAAGCTGCTGATCTACTGGGCCAGCACCAGAGAAAGCGGCGTGCCCGATAGATTCACAGGCTCTGGCAGCGGCACCGACTTCACCCTGACAATCAGTAGCGTGCAG…
pDMS162	pGIPZ	Cloned for this study	3x FLAG-anti-CD2 scFv-helical linker-PDGFR transmembrane domain-PYL, GeneArt optimized	3b, c , f	Optimized helical linker scFv + PYL display	ATGGAAACGGACACCCTGCTGCTGTGGGTGCTGTTGTTGTGGGTGCCAGGATCTACAGGCGACGGCGCCGATTACAAGGACCACGATGGCGACTATAAGGATCACGACATCGACTACAAGGACGATGACGACAAGTTAATTAACAACATCATGATGACGCAGAGCCCCAGCAGCCTGGCTGTTTCTGCTGGCGAGAAAGTGACCATGACCTGCAAGAGCAGCCAGAGCGTGCTGTACTCCAGCAACCAGAAGAACTACCTGGCCTGGTATCAGCAGAAGCCCGGCCAGTCTCCTAAGCTGCTGATCTACTGGGCCAGCACCAGAGAAAGCGGCGTGCCCGATAGATTCACAGGCTCTGGCAGCGGCACCGACTTCACCCTGACAATCAGTAGCGTGCAG…
				S10b, c
				S11a, b
				S12a, c
				S14a, b
pDMS201	pGIPZ	Cloned for this study	3x FLAG-anti-CD2 scFv-helical linker-C1C2 + puroR, GeneArt optimized	S5g, h	C1C2 scFv display	ATGGAAACGGACACCCTGCTGCTGTGGGTGCTGTTGTTGTGGGTGCCAGGATCTACAGGCGACGGCGCCGATTACAAGGACCACGATGGCGACTATAAGGATCACGACATCGACTACAAGGACGATGACGACAAGTTAATTAACAACATCATGATGACGCAGAGCCCCAGCAGCCTGGCTGTTTCTGCTGGCGAGAAAGTGACCATGACCTGCAAGAGCAGCCAGAGCGTGCTGTACTCCAGCAACCAGAAGAACTACCTGGCCTGGTATCAGCAGAAGCCCGGCCAGTCTCCTAAGCTGCTGATCTACTGGGCCAGCACCAGAGAAAGCGGCGTGCCCGATAGATTCACAGGCTCTGGCAGCGGCACCGACTTCACCCTGACAATCAGTAGCGTGCAG…
				S9b-g
pDMS213	pGIPZ	Cloned for this study	NLS EYFP HA	S10a	NLS EYFP	ATGCCGAAGAAAAAGCGGAAGGTGaCCGGTATGgtgagcaagggcgaggagctgttcaccggggtggtgcccatcctggtcgagctggacggcgacgtaaacggccacaagttcagcgtgtccggcgagggcgagggcgatgccacctacggcaagctgaccctgaagttcatctgcaccaccggcaagctgcccgtgccctggcccaccctcgtgaccaccttcggctacggcctgcagtgcttcgcccgctaccccgaccacatgaagcagcacgacttcttcaagtccgccatgcccgaaggctacgtccaggagcgcaccatcttcttcaaggacgacggcaactacaagacccgcgccgaggtgaagttcgagggcgacaccctggtgaaccgc…
pDMS214	pGIPZ	Cloned for this study	EYFP HA	3c, d	EYFP	ATGgtgagcaagggcgaggagctgttcaccggggtggtgcccatcctggtcgagctggacggcgacgtaaacggccacaagttcagcgtgtccggcgagggcgagggcgatgccacctacggcaagctgaccctgaagttcatctgcaccaccggcaagctgcccgtgccctggcccaccctcgtgaccaccttcggctacggcctgcagtgcttcgcccgctaccccgaccacatgaagcagcacgacttcttcaagtccgccatgcccgaaggctacgtccaggagcgcaccatcttcttcaaggacgacggcaactacaagacccgcgccgaggtgaagttcgagggcgacaccctggtgaaccgcatcgagctgaagggcatcgacttcaaggag…
				S10a
				S12a, b
pDMS180	pGIPZ	Cloned for this study	NLS ABI-EYFP HA	S10a	NLS ABI-EYFP	ATGCCGAAGAAAAAGCGGAAGGTGTCCGGAATGACCAGAGTGCCCCTGTACGGCTTCACCAGCATTTGTGGCAGACGGCCCGAAATGGAAGCCGCCGTGTCTACAATCCCCAGATTCCTCCAGAGCAGCAGCGGCTCCATGCTGGACGGCAGATTCGATCCTCAGAGCGCCGCTCACTTCTTCGGCGTGTACGATGGACATGGCGGAAGCCAGGTGGCCAACTACTGCCGCGAAAGAATGCATCTGGCCCTGGCCGAGGAAATCGCCAAAGAAAAGCCCATGCTGTGCGACGGCGACACCTGGCTGGAAAAGTGGAAGAAGGCCCTGTTCAACAGCTTCCTGAGAGTGGACAGCGAGATCGAGAGCGTGGCCCCTGAAACAGTGGGCAGCACATCTGTG…
pDMS181	pGIPZ	Cloned for this study	NLS PYL-EYFP HA	S10a	NLS PYL-EYFP	ATGCCGAAGAAAAAGCGGAAGGTGTCCGGAATGGGCGGAGGAGCCCCTACCCAGGACGAGTTCACCCAGCTGAGCCAGAGCATCgctGAGTTCCACACCTACCAGCTGggaAACggaCGCtgttccAGCCTGCTGgcaCAGagaATCCACgctcctcctGAGacaGTGTGGagtGTGGTGCGCagaTTCGACCGCcctCAGattTACAAGCACTTCATCAAGAGCTGCAACGTGAGCGAGGACTTCGAGATGagaGTGggatgtACCagagatGTGAACGTGATCAGCggaCTGcctGCCAACACCAGCagaGAGagaCTGGACCTGCTGGACgatGACCGCagaGTGACCGGCTTCAGCATCACCggaggtGAGCACagaCTGagaAACTACAAGAGC…
pDMS182	pGIPZ	Cloned for this study	NLS EYFP-ABI HA	S10a	NLS EYFP-ABI	ATGCCGAAGAAAAAGCGGAAGGTGaCCGGTATGgtgagcaagggcgaggagctgttcaccggggtggtgcccatcctggtcgagctggacggcgacgtaaacggccacaagttcagcgtgtccggcgagggcgagggcgatgccacctacggcaagctgaccctgaagttcatctgcaccaccggcaagctgcccgtgccctggcccaccctcgtgaccaccttcggctacggcctgcagtgcttcgcccgctaccccgaccacatgaagcagcacgacttcttcaagtccgccatgcccgaaggctacgtccaggagcgcaccatcttcttcaaggacgacggcaactacaagacccgcgccgaggtgaagttcgagggcgacaccctggtgaaccgc…
				S12c
pDMS183	pGIPZ	Cloned for this study	NLS EYFP-PYL HA	S10a	NLS EYFP-PYL	ATGCCGAAGAAAAAGCGGAAGGTGaCCGGTATGgtgagcaagggcgaggagctgttcaccggggtggtgcccatcctggtcgagctggacggcgacgtaaacggccacaagttcagcgtgtccggcgagggcgagggcgatgccacctacggcaagctgaccctgaagttcatctgcaccaccggcaagctgcccgtgccctggcccaccctcgtgaccaccttcggctacggcctgcagtgcttcgcccgctaccccgaccacatgaagcagcacgacttcttcaagtccgccatgcccgaaggctacgtccaggagcgcaccatcttcttcaaggacgacggcaactacaagacccgcgccgaggtgaagttcgagggcgacaccctggtgaaccgc…
pDMS184	pGIPZ	Cloned for this study	ABI-EYFP HA	S10a	ABI-EYFP	ATGACCAGAGTGCCCCTGTACGGCTTCACCAGCATTTGTGGCAGACGGCCCGAAATGGAAGCCGCCGTGTCTACAATCCCCAGATTCCTCCAGAGCAGCAGCGGCTCCATGCTGGACGGCAGATTCGATCCTCAGAGCGCCGCTCACTTCTTCGGCGTGTACGATGGACATGGCGGAAGCCAGGTGGCCAACTACTGCCGCGAAAGAATGCATCTGGCCCTGGCCGAGGAAATCGCCAAAGAAAAGCCCATGCTGTGCGACGGCGACACCTGGCTGGAAAAGTGGAAGAAGGCCCTGTTCAACAGCTTCCTGAGAGTGGACAGCGAGATCGAGAGCGTGGCCCCTGAAACAGTGGGCAGCACATCTGTGGTGGCCGTGGTGTTTCCCAGCCACATCTTC…
pDMS185	pGIPZ	Cloned for this study	PYL-EYFP HA	S10a	PYL-EYFP	ATGGGCGGAGGAGCCCCTACCCAGGACGAGTTCACCCAGCTGAGCCAGAGCATCgctGAGTTCCACACCTACCAGCTGggaAACggaCGCtgttccAGCCTGCTGgcaCAGagaATCCACgctcctcctGAGacaGTGTGGagtGTGGTGCGCagaTTCGACCGCcctCAGattTACAAGCACTTCATCAAGAGCTGCAACGTGAGCGAGGACTTCGAGATGagaGTGggatgtACCagagatGTGAACGTGATCAGCggaCTGcctGCCAACACCAGCagaGAGagaCTGGACCTGCTGGACgatGACCGCagaGTGACCGGCTTCAGCATCACCggaggtGAGCACagaCTGagaAACTACAAGAGCGTGACCACCgtcCACCGCTTCGAGAAGgaa…
pDMS186	pGIPZ	Cloned for this study	EYFP-ABI HA	3b-d	EYFP-ABI	ATGgtgagcaagggcgaggagctgttcaccggggtggtgcccatcctggtcgagctggacggcgacgtaaacggccacaagttcagcgtgtccggcgagggcgagggcgatgccacctacggcaagctgaccctgaagttcatctgcaccaccggcaagctgcccgtgccctggcccaccctcgtgaccaccttcggctacggcctgcagtgcttcgcccgctaccccgaccacatgaagcagcacgacttcttcaagtccgccatgcccgaaggctacgtccaggagcgcaccatcttcttcaaggacgacggcaactacaagacccgcgccgaggtgaagttcgagggcgacaccctggtgaaccgcatcgagctgaagggcatcgacttcaaggag…
				S10a
				S11a, b
				S12a-c
pDMS187	pGIPZ	Cloned for this study	EYFP-PYL HA	S10a	EYFP-PYL	ATGgtgagcaagggcgaggagctgttcaccggggtggtgcccatcctggtcgagctggacggcgacgtaaacggccacaagttcagcgtgtccggcgagggcgagggcgatgccacctacggcaagctgaccctgaagttcatctgcaccaccggcaagctgcccgtgccctggcccaccctcgtgaccaccttcggctacggcctgcagtgcttcgcccgctaccccgaccacatgaagcagcacgacttcttcaagtccgccatgcccgaaggctacgtccaggagcgcaccatcttcttcaaggacgacggcaactacaagacccgcgccgaggtgaagttcgagggcgacaccctggtgaaccgcatcgagctgaagggcatcgacttcaaggag…
pDMS18	pGIPZ	Cloned for this study	Cas9 HA	S13a, c	Cas9	ATGGACAAGAAGTACAGCATCGGCCTGGACATCGGCACCAACTCTGTGGGCTGGGCCGTGATCACCGACGAGTACAAGGTGCCCAGCAAGAAATTCAAGGTGCTGGGCAACACCGACCGGCACAGCATCAAGAAGAACCTGATCGGAGCCCTGCTGTTCGACAGCGGCGAAACAGCCGAGGCCACCCGGCTGAAGAGAACCGCCAGAAGAAGATACACCAGACGGAAGAACCGGATCTGCTATCTGCAAGAGATCTTCAGCAACGAGATGGCCAAGGTGGACGACAGCTTCTTCCACAGACTGGAAGAGTCCTTCCTGGTGGAAGAGGATAAGAAGCACGAGCGGCACCCCATCTTCGGCAACATCGTGGACGAGGTGGCCTACCACGAGAAGTACCCC…
pDMS218	pGIPZ	Cloned for this study	Cas9 HA with 5' AgeI	3e, g	Cas9	ATGGACAAGAAGTACAGCATCGGCCTGGACATCGGCACCAACTCTGTGGGCTGGGCCGTGATCACCGACGAGTACAAGGTGCCCAGCAAGAAATTCAAGGTGCTGGGCAACACCGACCGGCACAGCATCAAGAAGAACCTGATCGGAGCCCTGCTGTTCGACAGCGGCGAAACAGCCGAGGCCACCCGGCTGAAGAGAACCGCCAGAAGAAGATACACCAGACGGAAGAACCGGATCTGCTATCTGCAAGAGATCTTCAGCAACGAGATGGCCAAGGTGGACGACAGCTTCTTCCACAGACTGGAAGAGTCCTTCCTGGTGGAAGAGGATAAGAAGCACGAGCGGCACCCCATCTTCGGCAACATCGTGGACGAGGTGGCCTACCACGAGAAGTACCCC…
				S13d, e
pDMS163	pGIPZ	Cloned for this study	NLS ABI-Cas9 HA	S13a	NLS ABI-Cas9	ATGCCGAAGAAAAAGCGGAAGGTGTCCGGAATGACCAGAGTGCCCCTGTACGGCTTCACCAGCATTTGTGGCAGACGGCCCGAAATGGAAGCCGCCGTGTCTACAATCCCCAGATTCCTCCAGAGCAGCAGCGGCTCCATGCTGGACGGCAGATTCGATCCTCAGAGCGCCGCTCACTTCTTCGGCGTGTACGATGGACATGGCGGAAGCCAGGTGGCCAACTACTGCCGCGAAAGAATGCATCTGGCCCTGGCCGAGGAAATCGCCAAAGAAAAGCCCATGCTGTGCGACGGCGACACCTGGCTGGAAAAGTGGAAGAAGGCCCTGTTCAACAGCTTCCTGAGAGTGGACAGCGAGATCGAGAGCGTGGCCCCTGAAACAGTGGGCAGCACATCTGTG…
pDMS164	pGIPZ	Cloned for this study	NLS PYL-Cas9 HA	S13a	NLS PYL-Cas9	ATGCCGAAGAAAAAGCGGAAGGTGTCCGGAATGGGCGGAGGAGCCCCTACCCAGGACGAGTTCACCCAGCTGAGCCAGAGCATCgctGAGTTCCACACCTACCAGCTGggaAACggaCGCtgttccAGCCTGCTGgcaCAGagaATCCACgctcctcctGAGacaGTGTGGagtGTGGTGCGCagaTTCGACCGCcctCAGattTACAAGCACTTCATCAAGAGCTGCAACGTGAGCGAGGACTTCGAGATGagaGTGggatgtACCagagatGTGAACGTGATCAGCggaCTGcctGCCAACACCAGCagaGAGagaCTGGACCTGCTGGACgatGACCGCagaGTGACCGGCTTCAGCATCACCggaggtGAGCACagaCTGagaAACTACAAGAGC…
pDMS165	pGIPZ	Cloned for this study	NLS Cas9 HA	3e, g	NLS Cas9	ATGCCGAAGAAAAAGCGGAAGGTGaccggtATGGACAAGAAGTACAGCATCGGCCTGGACATCGGCACCAACTCTGTGGGCTGGGCCGTGATCACCGACGAGTACAAGGTGCCCAGCAAGAAATTCAAGGTGCTGGGCAACACCGACCGGCACAGCATCAAGAAGAACCTGATCGGAGCCCTGCTGTTCGACAGCGGCGAAACAGCCGAGGCCACCCGGCTGAAGAGAACCGCCAGAAGAAGATACACCAGACGGAAGAACCGGATCTGCTATCTGCAAGAGATCTTCAGCAACGAGATGGCCAAGGTGGACGACAGCTTCTTCCACAGACTGGAAGAGTCCTTCCTGGTGGAAGAGGATAAGAAGCACGAGCGGCACCCCATCTTCGGCAACATCGTG…
				S13a, c-e
pDMS166	pGIPZ	Cloned for this study	NLS Cas9-ABI HA	3e, g	NLS Cas9-ABI	ATGCCGAAGAAAAAGCGGAAGGTGaccggtATGGACAAGAAGTACAGCATCGGCCTGGACATCGGCACCAACTCTGTGGGCTGGGCCGTGATCACCGACGAGTACAAGGTGCCCAGCAAGAAATTCAAGGTGCTGGGCAACACCGACCGGCACAGCATCAAGAAGAACCTGATCGGAGCCCTGCTGTTCGACAGCGGCGAAACAGCCGAGGCCACCCGGCTGAAGAGAACCGCCAGAAGAAGATACACCAGACGGAAGAACCGGATCTGCTATCTGCAAGAGATCTTCAGCAACGAGATGGCCAAGGTGGACGACAGCTTCTTCCACAGACTGGAAGAGTCCTTCCTGGTGGAAGAGGATAAGAAGCACGAGCGGCACCCCATCTTCGGCAACATCGTG…
				S13a, c-e
pDMS167	pGIPZ	Cloned for this study	NLS Cas9-PYL HA	S13a	NLS Cas9-PYL	ATGCCGAAGAAAAAGCGGAAGGTGaccggtATGGACAAGAAGTACAGCATCGGCCTGGACATCGGCACCAACTCTGTGGGCTGGGCCGTGATCACCGACGAGTACAAGGTGCCCAGCAAGAAATTCAAGGTGCTGGGCAACACCGACCGGCACAGCATCAAGAAGAACCTGATCGGAGCCCTGCTGTTCGACAGCGGCGAAACAGCCGAGGCCACCCGGCTGAAGAGAACCGCCAGAAGAAGATACACCAGACGGAAGAACCGGATCTGCTATCTGCAAGAGATCTTCAGCAACGAGATGGCCAAGGTGGACGACAGCTTCTTCCACAGACTGGAAGAGTCCTTCCTGGTGGAAGAGGATAAGAAGCACGAGCGGCACCCCATCTTCGGCAACATCGTG…
pDMS168	pGIPZ	Cloned for this study	ABI-Cas9 HA	S13a	ABI-Cas9	ATGACCAGAGTGCCCCTGTACGGCTTCACCAGCATTTGTGGCAGACGGCCCGAAATGGAAGCCGCCGTGTCTACAATCCCCAGATTCCTCCAGAGCAGCAGCGGCTCCATGCTGGACGGCAGATTCGATCCTCAGAGCGCCGCTCACTTCTTCGGCGTGTACGATGGACATGGCGGAAGCCAGGTGGCCAACTACTGCCGCGAAAGAATGCATCTGGCCCTGGCCGAGGAAATCGCCAAAGAAAAGCCCATGCTGTGCGACGGCGACACCTGGCTGGAAAAGTGGAAGAAGGCCCTGTTCAACAGCTTCCTGAGAGTGGACAGCGAGATCGAGAGCGTGGCCCCTGAAACAGTGGGCAGCACATCTGTGGTGGCCGTGGTGTTTCCCAGCCACATCTTC…
pDMS169	pGIPZ	Cloned for this study	PYL-Cas9 HA	S13a	PYL-Cas9	ATGGGCGGAGGAGCCCCTACCCAGGACGAGTTCACCCAGCTGAGCCAGAGCATCgctGAGTTCCACACCTACCAGCTGggaAACggaCGCtgttccAGCCTGCTGgcaCAGagaATCCACgctcctcctGAGacaGTGTGGagtGTGGTGCGCagaTTCGACCGCcctCAGattTACAAGCACTTCATCAAGAGCTGCAACGTGAGCGAGGACTTCGAGATGagaGTGggatgtACCagagatGTGAACGTGATCAGCggaCTGcctGCCAACACCAGCagaGAGagaCTGGACCTGCTGGACgatGACCGCagaGTGACCGGCTTCAGCATCACCggaggtGAGCACagaCTGagaAACTACAAGAGCGTGACCACCgtcCACCGCTTCGAGAAGgaa…
pDMS170	pGIPZ	Cloned for this study	Cas9-ABI HA	3e-g	Cas9-ABI	ATGGACAAGAAGTACAGCATCGGCCTGGACATCGGCACCAACTCTGTGGGCTGGGCCGTGATCACCGACGAGTACAAGGTGCCCAGCAAGAAATTCAAGGTGCTGGGCAACACCGACCGGCACAGCATCAAGAAGAACCTGATCGGAGCCCTGCTGTTCGACAGCGGCGAAACAGCCGAGGCCACCCGGCTGAAGAGAACCGCCAGAAGAAGATACACCAGACGGAAGAACCGGATCTGCTATCTGCAAGAGATCTTCAGCAACGAGATGGCCAAGGTGGACGACAGCTTCTTCCACAGACTGGAAGAGTCCTTCCTGGTGGAAGAGGATAAGAAGCACGAGCGGCACCCCATCTTCGGCAACATCGTGGACGAGGTGGCCTACCACGAGAAGTACCCC…
				S13a, c-e
				S14a, b
pDMS171	pGIPZ	Cloned for this study	Cas9-PYL HA	S13a	Cas9-PYL	ATGGACAAGAAGTACAGCATCGGCCTGGACATCGGCACCAACTCTGTGGGCTGGGCCGTGATCACCGACGAGTACAAGGTGCCCAGCAAGAAATTCAAGGTGCTGGGCAACACCGACCGGCACAGCATCAAGAAGAACCTGATCGGAGCCCTGCTGTTCGACAGCGGCGAAACAGCCGAGGCCACCCGGCTGAAGAGAACCGCCAGAAGAAGATACACCAGACGGAAGAACCGGATCTGCTATCTGCAAGAGATCTTCAGCAACGAGATGGCCAAGGTGGACGACAGCTTCTTCCACAGACTGGAAGAGTCCTTCCTGGTGGAAGAGGATAAGAAGCACGAGCGGCACCCCATCTTCGGCAACATCGTGGACGAGGTGGCCTACCACGAGAAGTACCCC…
pMEM288	pLKO	Leonard lab	Cas9 fluorescent reporter sgRNA	S13c	Fluorescent reporter sgRNA	TCCCTAGAGTGGGACCACGA
pDMS31	pGIPZ	Cloned for this study	mTFP1-stop-out of frame dTomato Cas9 fluorescent reporter	S13c	Fluorescent Cas9 reporter	ATGGTGTCCAAGGGCGAAGAGACAACCATGGGCGTGATCAAGCCCGACATGAAGATCAAGCTGAAGATGGAAGGCAACGTGAACGGCCACGCCTTCGTGATTGAGGGCGAGGGCGAAGGCAAGCCCTACGACGGCACCAACACCATCAACCTGGAAGTGAAAGAGGGCGCTCCCCTGCCCTTCAGCTACGACATCCTGACCACCGCCTTCGCCTACGGCAACCGGGCCTTCACCAAGTACCCCGACGACATCCCCAACTACTTCAAGCAGAGCTTCCCCGAGGGCTACAGCTGGGAGCGGACCATGACCTTCGAGGACAAGGGCATCGTGAAAGTGAAGTCCGACATCAGCATGGAAGAGGACAGCTTCATCTACGAGATCCACCTGAAGGGCGAGAAC…
pDMS217	pGIPZ	Cloned for this study	SLAMF1 isoform 1	4d, e	SLAM	ATGGACCCCAAGGGCCTGCTGTCTCTGACCTTCGTGCTGTTTCTGAGCCTGGCCTTCGGAGCCTCTTATGGCACAGGCGGCAGAATGATGAACTGCCCCAAGATCCTGAGACAGCTGGGCAGCAAAGTGCTGCTGCCACTGACCTACGAGCGGATCAACAAGAGCATGAACAAGTCCATCCACATCGTGGTCACCATGGCCAAGAGCCTGGAAAACAGCGTGGAAAACAAGATCGTGTCTCTGGACCCCAGCGAGGCCGGACCTCCTAGATATCTGGGCGACAGATACAAGTTCTACCTGGAAAATCTGACCCTGGGCATCAGAGAGAGCCGGAAAGAGGACGAAGGCTGGTATCTGATGACCCTGGAAAAGAACGTGTCCGTGCAGCGGTTCTGCCTG…
pDMS124	pGIPZ	Cloned for this study	hCx43	S15e	Cx43	ATGGGAGATTGGAGCGCCCTGGGAAAGCTGCTGGATAAGGTGCAGGCCTACTCTACCGCTGGCGGCAAAGTGTGGCTGAGCGTGCTGTTCATCTTTCGCATCCTGCTGCTGGGCACCGCCGTGGAATCTGCTTGGGGAGATGAGCAGAGCGCCTTCCGGTGTAATACCCAGCAGCCTGGCTGCGAGAACGTGTGCTACGACAAGAGCTTCCCCATCAGCCACGTGCGGTTTTGGGTGCTGCAGATCATCTTCGTGTCCGTGCCTACACTGCTGTATCTGGCCCACGTGTTCTACGTGATGCGGAAAGAGGAAAAGCTGAACAAGAAAGAAGAGGAACTGAAGGTCGCCCAGACCGACGGCGTGAACGTTGACATGCACCTGAAGCAGATCGAGATCAAG…
				S16
pDMS210	pLentiCRISPRv2	Cloned for this study	NLS Cas9-ABI HA + CXCR4 sgRNA	5b, c	NLS Cas9-ABI, CXCR4 sgRNA	ATGCCGAAGAAAAAGCGGAAGGTGaccggtATGGACAAGAAGTACAGCATCGGCCTGGACATCGGCACCAACTCTGTGGGCTGGGCCGTGATCACCGACGAGTACAAGGTGCCCAGCAAGAAATTCAAGGTGCTGGGCAACACCGACCGGCACAGCATCAAGAAGAACCTGATCGGAGCCCTGCTGTTCGACAGCGGCGAAACAGCCGAGGCCACCCGGCTGAAGAGAACCGCCAGAAGAAGATACACCAGACGGAAGAACCGGATCTGCTATCTGCAAGAGATCTTCAGCAACGAGATGGCCAAGGTGGACGACAGCTTCTTCCACAGACTGGAAGAGTCCTTCCTGGTGGAAGAGGATAAGAAGCACGAGCGGCACCCCATCTTCGGCAACATCGTG…
				6b, d-f		GAAGCGTGATGACAAAGAGG
				S17a-d
				S18
				S19
pDMS220	pLentiCRISPRv2	Cloned for this study	NLS Cas9 HA + CXCR4 sgRNA	S18	NLS Cas9, CXCR4 sgRNA	ATGCCGAAGAAAAAGCGGAAGGTGaccggtATGGACAAGAAGTACAGCATCGGCCTGGACATCGGCACCAACTCTGTGGGCTGGGCCGTGATCACCGACGAGTACAAGGTGCCCAGCAAGAAATTCAAGGTGCTGGGCAACACCGACCGGCACAGCATCAAGAAGAACCTGATCGGAGCCCTGCTGTTCGACAGCGGCGAAACAGCCGAGGCCACCCGGCTGAAGAGAACCGCCAGAAGAAGATACACCAGACGGAAGAACCGGATCTGCTATCTGCAAGAGATCTTCAGCAACGAGATGGCCAAGGTGGACGACAGCTTCTTCCACAGACTGGAAGAGTCCTTCCTGGTGGAAGAGGATAAGAAGCACGAGCGGCACCCCATCTTCGGCAACATCGTG…
						GAAGCGTGATGACAAAGAGG
pDMS127	pGIPZ	Cloned for this study	3x FLAG-PDGFR transmembrane domain, GeneArt optimized	6d, f	FLAG display	ATGGAAACGGACACCCTGCTGCTGTGGGTGCTGTTGTTGTGGGTGCCAGGATCTACAGGCGACGGCGCCGATTACAAGGACCACGATGGCGACTATAAGGATCACGACATCGACTACAAGGACGATGACGACAAGTTAATTAACACCGGTGACCAGAGCAACAGCGAGGAAGCCAAGAAAGAAGAGGCCAAAAAAGAGGAAGCTAAAAAGTCCAACTCCATCGATGCCGTCGGCCAGGACACCCAAGAAGTGATCGTCGTCCCTCACAGCCTGCCTTTCAAGGTGGTGGTCATCAGCGCCATTCTGGCCCTGGTGGTGCTGACCATCATCAGCCTGATCATCCTGATTATGCTGTGGCAGAAGAAGCCCAGAtga
				S19
